# Protein network analysis links the NSL complex to Parkinson’s disease and mitochondrial biology

**DOI:** 10.1101/2023.01.27.524249

**Authors:** Katie Kelly, Patrick A. Lewis, Helene Plun-Favreau, Claudia Manzoni

## Abstract

Whilst the majority of PD cases are sporadic, much of our understanding of the pathophysiological basis of disease can be traced back to the study of rare, monogenic forms of disease. In the past decade, the availability of Genome-Wide Association Studies (GWAS) has facilitated a shift in focus, toward identifying common risk variants conferring increased risk of developing PD across the population. A recent mitophagy screening assay of GWAS candidates has functionally implicated the non-specific lethal (NSL) complex in the regulation of PINK1-mitophagy. Here, a bioinformatics approach has been taken to investigate the proteome of the NSL complex, to unpick its relevance to PD progression. The mitochondrial NSL interactome has been built, mining 3 separate repositories: PINOT, HIPPIE and MIST, for curated, literature-derived protein-protein interaction (PPI) data. We built; i) the ‘mitochondrial’ interactome, applying gene-set enrichment analysis (GSEA) to explore the relevance of the NSL mitochondrial interactome to PD and, ii) the PD-oriented interactome to uncover biological pathways underpinning the NSL /PD association. In this study, we find the mitochondrial NSL interactome to be significantly enriched for the protein products of PD associated genes, including the Mendelian PD genes *LRRK2* and *VPS35*. Additionally, the PD associated interactome is enriched for mitochondrial processes; *“mitochondrial cell death*”, *“mitochondrial protein localisation”*, “*membrane protein localisation”* and *“mitochondrial transport”*. Our data points to NSL complex members OGT and WDR5 as key drivers of this increased PD association. These findings strengthen a role for mitochondrial quality control in both familial and sporadic disease.
