## Supplementary Table 1 for "Protein network analysis links the NSL complex to Parkinson’s disease and mitochondrial biology"

### Sheet: Supplementary Table 1
Interactor: EntrezID	Seed: Gene Name	HIPPIE	PINOT	MIST	Total_Score
11091	PHF20	0	3	3	6
10342	PHF20	2	1	3	6
84148	PHF20	0	2	3	5
5784	PHF20	1	1	3	5
10445	PHF20	1	1	3	5
54934	PHF20	1	1	3	5
55683	PHF20	1	1	3	5
284058	PHF20	0	1	3	4
8350	PHF20	3	0	1	4
8359	PHF20	0	0	3	3
8370	PHF20	0	0	3	3
8968	PHF20	0	0	3	3
554313	PHF20	0	0	3	3
3181	PHF20	1	1	1	3
4343	PHF20	1	1	1	3
4609	PHF20	1	1	1	3
7157	PHF20	1	1	1	3
10482	PHF20	1	1	1	3
7706	PHF20	1	0	1	2
3607	KANSL2	2	2	3	7
11091	KANSL2	0	3	3	6
23759	KANSL2	2	1	3	6
64858	KANSL2	2	1	3	6
83706	KANSL2	2	1	3	6
284058	KANSL2	0	2	3	5
7289	KANSL2	1	1	3	5
54765	KANSL2	1	1	3	5
60313	KANSL2	1	1	3	5
64168	KANSL2	1	1	3	5
165829	KANSL2	1	1	3	5
8473	KANSL2	0	1	3	4
9656	KANSL2	0	1	3	4
51230	KANSL2	0	1	3	4
351	KANSL2	1	1	1	3
8517	KANSL2	1	1	1	3
7706	KANSL2	1	0	1	2
8359	KANSL2	0	0	1	1
988	KANSL1	3	3	3	9
84148	KANSL1	2	3	3	8
3607	KANSL1	3	2	3	8
54934	KANSL1	3	2	3	8
2801	KANSL1	2	2	3	7
3866	KANSL1	2	2	3	7
10241	KANSL1	2	2	3	7
23636	KANSL1	2	2	3	7
24144	KANSL1	2	2	3	7
29911	KANSL1	2	2	3	7
54550	KANSL1	2	2	3	7
80321	KANSL1	2	2	3	7
11007	KANSL1	2	2	3	7
11091	KANSL1	0	3	3	6
1039	KANSL1	1	2	3	6
3315	KANSL1	1	2	3	6
3801	KANSL1	1	2	3	6
5987	KANSL1	1	2	3	6
7186	KANSL1	1	2	3	6
26146	KANSL1	1	2	3	6
27185	KANSL1	1	2	3	6
4111	KANSL1	1	1	3	5
7169	KANSL1	1	1	3	5
7185	KANSL1	1	1	3	5
9240	KANSL1	1	1	3	5
9618	KANSL1	1	1	3	5
10197	KANSL1	1	1	3	5
10445	KANSL1	1	1	3	5
10455	KANSL1	1	1	3	5
10615	KANSL1	1	1	3	5
22981	KANSL1	1	1	3	5
51105	KANSL1	1	1	3	5
51230	KANSL1	1	1	3	5
54477	KANSL1	1	1	3	5
54920	KANSL1	1	1	3	5
64753	KANSL1	1	1	3	5
83878	KANSL1	1	1	3	5
84062	KANSL1	1	1	3	5
123722	KANSL1	1	1	3	5
256646	KANSL1	1	1	3	5
8473	KANSL1	0	1	3	4
23028	KANSL1	2	1	1	4
4088	KANSL1	1	1	1	3
4188	KANSL1	1	1	1	3
5929	KANSL1	1	1	1	3
55763	KANSL1	1	1	1	3
7706	KANSL1	1	0	1	2
8359	KANSL1	0	0	1	1
3607	KANSL3	2	2	3	7
4848	KANSL3	2	1	3	6
6777	KANSL3	2	1	3	6
25939	KANSL3	2	1	3	6
11091	KANSL3	0	2	3	5
817	KANSL3	1	1	3	5
57037	KANSL3	1	1	3	5
6233	KANSL3	0	1	3	4
8473	KANSL3	0	1	3	4
51230	KANSL3	0	1	3	4
5339	KANSL3	1	1	1	3
9441	KANSL3	1	1	1	3
84246	KANSL3	1	1	1	3
2100	KANSL3	1	0	1	2
3191	KANSL3	1	0	1	2
7706	KANSL3	1	0	1	2
8359	KANSL3	0	0	1	1
7528	MCRS1	3	3	3	9
10320	MCRS1	3	3	3	9
51377	MCRS1	3	3	3	9
283899	MCRS1	3	3	3	9
1616	MCRS1	3	3	3	9
51019	MCRS1	2	3	3	8
86	MCRS1	3	2	3	8
4798	MCRS1	3	2	3	8
29844	MCRS1	3	2	3	8
54891	MCRS1	3	2	3	8
83444	MCRS1	3	2	3	8
93973	MCRS1	3	2	3	8
125476	MCRS1	3	2	3	8
8607	MCRS1	3	2	3	8
10856	MCRS1	3	2	3	8
11007	MCRS1	3	2	3	8
54617	MCRS1	3	2	3	8
51366	MCRS1	3	2	3	8
1912	MCRS1	3	2	3	8
79913	MCRS1	3	2	3	8
54984	MCRS1	3	2	3	8
672	MCRS1	2	2	3	7
3607	MCRS1	2	2	3	7
5108	MCRS1	2	2	3	7
6253	MCRS1	2	2	3	7
9513	MCRS1	2	2	3	7
51729	MCRS1	2	2	3	7
4591	MCRS1	2	2	3	7
4217	MCRS1	2	2	3	7
4839	MCRS1	2	2	3	7
7015	MCRS1	2	2	3	7
11091	MCRS1	0	3	3	6
9278	MCRS1	1	2	3	6
29079	MCRS1	1	2	3	6
65056	MCRS1	1	2	3	6
79036	MCRS1	1	2	3	6
79571	MCRS1	1	2	3	6
80817	MCRS1	1	2	3	6
83878	MCRS1	1	2	3	6
50813	MCRS1	2	1	3	6
1856	MCRS1	2	1	3	6
1460	MCRS1	2	1	3	6
5573	MCRS1	2	1	3	6
23352	MCRS1	2	1	3	6
1003	MCRS1	1	1	3	5
4110	MCRS1	1	1	3	5
7132	MCRS1	1	1	3	5
7289	MCRS1	1	1	3	5
27152	MCRS1	1	1	3	5
54765	MCRS1	1	1	3	5
60313	MCRS1	1	1	3	5
64168	MCRS1	1	1	3	5
64960	MCRS1	1	1	3	5
138046	MCRS1	1	1	3	5
158405	MCRS1	1	1	3	5
165829	MCRS1	1	1	3	5
5728	MCRS1	2	0	3	5
8473	MCRS1	0	1	3	4
51230	MCRS1	0	1	3	4
284058	MCRS1	0	1	3	4
6839	MCRS1	2	1	1	4
10419	MCRS1	2	1	1	4
23028	MCRS1	2	1	1	4
5089	MCRS1	2	1	1	4
11157	MCRS1	2	1	1	4
23328	MCRS1	0	0	3	3
84148	MCRS1	0	1	2	3
2091	MCRS1	1	1	1	3
641	MCRS1	1	1	1	3
1108	MCRS1	1	1	1	3
1457	MCRS1	1	1	1	3
3009	MCRS1	1	1	1	3
3692	MCRS1	1	1	1	3
3981	MCRS1	1	1	1	3
4773	MCRS1	1	1	1	3
5979	MCRS1	1	1	1	3
7273	MCRS1	1	1	1	3
7343	MCRS1	1	1	1	3
7514	MCRS1	1	1	1	3
8314	MCRS1	1	1	1	3
8345	MCRS1	1	1	1	3
8395	MCRS1	1	1	1	3
50618	MCRS1	1	1	1	3
57674	MCRS1	1	1	1	3
65109	MCRS1	1	1	1	3
2099	MCRS1	0	1	1	2
2100	MCRS1	1	0	1	2
8359	MCRS1	0	0	1	1
23411	KAT8	3	3	3	9
7157	KAT8	3	3	3	9
339287	KAT8	3	3	3	9
55167	KAT8	2	3	3	8
10943	KAT8	2	3	3	8
7531	KAT8	2	2	3	7
7534	KAT8	2	2	3	7
11176	KAT8	2	2	3	7
9149	KAT8	2	2	3	7
3054	KAT8	2	2	3	7
51230	KAT8	2	2	3	7
151507	KAT8	2	2	3	7
472	KAT8	2	2	3	7
4297	KAT8	2	2	3	7
6045	KAT8	2	2	3	7
84148	KAT8	2	2	3	7
11091	KAT8	0	3	3	6
284058	KAT8	0	3	3	6
10933	KAT8	1	2	3	6
3014	KAT8	2	1	3	6
5929	KAT8	2	1	3	6
5591	KAT8	1	1	3	5
7158	KAT8	2	0	3	5
8350	KAT8	2	0	3	5
7175	KAT8	1	1	2	4
10445	KAT8	1	1	2	4
51105	KAT8	1	1	2	4
54623	KAT8	2	1	1	4
8359	KAT8	0	0	3	3
6924	KAT8	1	1	1	3
23476	KAT8	1	1	1	3
9070	KAT8	1	1	1	3
50943	KAT8	1	1	1	3
5347	KAT8	1	1	1	3
8473	KAT8	1	1	1	3
10188	KAT8	1	1	1	3
57520	KAT8	1	1	1	3
57805	KAT8	1	1	1	3
2099	KAT8	0	1	1	2
2100	KAT8	1	0	1	2
5500	KAT8	0	1	1	2
6015	WDR5	3	3	3	9
473	WDR5	3	3	3	9
5170	WDR5	3	3	3	9
6871	WDR5	3	3	3	9
10138	WDR5	3	3	3	9
10474	WDR5	3	3	3	9
23429	WDR5	3	3	3	9
55689	WDR5	3	3	3	9
57325	WDR5	3	3	3	9
83667	WDR5	3	3	3	9
83746	WDR5	3	3	3	9
84108	WDR5	3	3	3	9
89801	WDR5	3	3	3	9
112869	WDR5	3	3	3	9
139231	WDR5	3	3	3	9
259282	WDR5	3	3	3	9
29915	WDR5	3	3	3	9
10445	WDR5	3	3	3	9
51230	WDR5	3	3	3	9
1822	WDR5	3	3	3	9
1876	WDR5	3	3	3	9
3065	WDR5	3	3	3	9
22976	WDR5	3	3	3	9
23054	WDR5	3	3	3	9
23269	WDR5	3	3	3	9
51562	WDR5	3	3	3	9
79364	WDR5	3	3	3	9
4221	WDR5	3	3	3	9
54934	WDR5	3	3	3	9
79447	WDR5	3	3	3	9
7403	WDR5	3	3	3	9
8290	WDR5	3	3	3	9
84148	WDR5	3	3	3	9
84661	WDR5	3	3	3	9
4297	WDR5	3	3	3	9
8085	WDR5	3	3	3	9
9070	WDR5	3	3	3	9
9739	WDR5	3	3	3	9
9757	WDR5	3	3	3	9
23067	WDR5	3	3	3	9
30827	WDR5	3	3	3	9
57680	WDR5	3	3	3	9
58508	WDR5	3	3	3	9
284058	WDR5	3	3	3	9
6045	WDR5	3	3	3	9
80335	WDR5	3	3	3	9
5929	WDR5	3	3	3	9
26009	WDR5	2	3	3	8
1459	WDR5	3	2	3	8
3066	WDR5	3	2	3	8
4149	WDR5	3	2	3	8
26168	WDR5	3	2	3	8
4298	WDR5	3	2	3	8
23133	WDR5	2	2	3	7
351	WDR5	2	2	3	7
4613	WDR5	2	2	3	7
5460	WDR5	2	2	3	7
5621	WDR5	2	2	3	7
8517	WDR5	2	2	3	7
10419	WDR5	2	2	3	7
90780	WDR5	2	2	3	7
406	WDR5	2	2	3	7
3068	WDR5	2	2	3	7
7027	WDR5	2	2	3	7
10951	WDR5	2	2	3	7
11335	WDR5	2	2	3	7
55683	WDR5	2	2	3	7
2099	WDR5	2	2	3	7
7391	WDR5	2	2	3	7
91272	WDR5	2	2	3	7
1810	WDR5	2	2	3	7
2648	WDR5	2	2	3	7
8850	WDR5	2	2	3	7
54386	WDR5	2	2	3	7
3006	WDR5	2	2	3	7
6168	WDR5	2	2	3	7
7157	WDR5	2	2	3	7
4609	WDR5	3	1	3	7
3054	WDR5	0	3	3	6
3298	WDR5	1	2	3	6
8452	WDR5	1	2	3	6
8454	WDR5	1	2	3	6
10987	WDR5	1	2	3	6
11060	WDR5	1	2	3	6
23030	WDR5	1	2	3	6
55832	WDR5	1	2	3	6
6733	WDR5	2	1	3	6
908	WDR5	2	1	3	6
1457	WDR5	2	1	3	6
5371	WDR5	2	1	3	6
6165	WDR5	2	1	3	6
6950	WDR5	2	1	3	6
7203	WDR5	2	1	3	6
8450	WDR5	2	1	3	6
8451	WDR5	2	1	3	6
9181	WDR5	2	1	3	6
9410	WDR5	2	1	3	6
10574	WDR5	2	1	3	6
10575	WDR5	2	1	3	6
10576	WDR5	2	1	3	6
10694	WDR5	2	1	3	6
10919	WDR5	2	1	3	6
22938	WDR5	2	1	3	6
22948	WDR5	2	1	3	6
26053	WDR5	2	1	3	6
51495	WDR5	2	1	3	6
51514	WDR5	2	1	3	6
55615	WDR5	2	1	3	6
55722	WDR5	2	1	3	6
65003	WDR5	2	1	3	6
79109	WDR5	2	1	3	6
83743	WDR5	2	1	3	6
92521	WDR5	2	1	3	6
92797	WDR5	2	1	3	6
253260	WDR5	2	1	3	6
339287	WDR5	2	1	3	6
7187	WDR5	2	1	3	6
7189	WDR5	2	1	3	6
23178	WDR5	2	1	3	6
7994	WDR5	2	1	3	6
57506	WDR5	2	1	3	6
8350	WDR5	3	0	3	6
8473	WDR5	0	2	3	5
3024	WDR5	1	1	3	5
5081	WDR5	1	1	3	5
58160	WDR5	1	1	3	5
79814	WDR5	1	1	3	5
117178	WDR5	1	1	3	5
10270	WDR5	2	0	3	5
1454	WDR5	2	2	1	5
1024	WDR5	0	1	3	4
2801	WDR5	0	1	3	4
5705	WDR5	1	1	2	4
55636	WDR5	1	1	2	4
1642	WDR5	1	1	2	4
2033	WDR5	1	1	2	4
6872	WDR5	1	1	2	4
7251	WDR5	1	1	2	4
7514	WDR5	1	1	2	4
8607	WDR5	1	1	2	4
9493	WDR5	1	1	2	4
10413	WDR5	1	0	3	4
10498	WDR5	1	1	2	4
23135	WDR5	1	1	2	4
54554	WDR5	1	1	2	4
63925	WDR5	1	2	1	4
1434	WDR5	0	1	2	3
8968	WDR5	0	0	3	3
26135	WDR5	0	1	2	3
27327	WDR5	0	0	3	3
55737	WDR5	0	1	2	3
5585	WDR5	1	1	1	3
580	WDR5	1	1	1	3
648	WDR5	1	1	1	3
1387	WDR5	1	1	1	3
1540	WDR5	1	1	1	3
1894	WDR5	1	1	1	3
3622	WDR5	1	1	1	3
3725	WDR5	1	1	1	3
4163	WDR5	1	1	1	3
4602	WDR5	1	1	1	3
4914	WDR5	1	1	1	3
5048	WDR5	1	1	1	3
5290	WDR5	1	1	1	3
5308	WDR5	1	1	1	3
5684	WDR5	1	1	1	3
6736	WDR5	1	1	1	3
6874	WDR5	1	1	1	3
6878	WDR5	1	1	1	3
6879	WDR5	1	1	1	3
6880	WDR5	1	1	1	3
7014	WDR5	1	1	1	3
7291	WDR5	1	1	1	3
8841	WDR5	1	1	1	3
9055	WDR5	1	1	1	3
9391	WDR5	1	1	1	3
10014	WDR5	1	1	1	3
10015	WDR5	1	1	1	3
10514	WDR5	1	1	1	3
10856	WDR5	1	1	1	3
11099	WDR5	1	1	1	3
11345	WDR5	1	1	1	3
23645	WDR5	1	1	1	3
26002	WDR5	1	1	1	3
26121	WDR5	1	1	1	3
27043	WDR5	1	1	1	3
29127	WDR5	1	1	1	3
54475	WDR5	1	1	1	3
54881	WDR5	1	1	1	3
55165	WDR5	1	1	1	3
55759	WDR5	1	1	1	3
57132	WDR5	1	1	1	3
64326	WDR5	1	1	1	3
79365	WDR5	1	1	1	3
79726	WDR5	1	1	1	3
80232	WDR5	1	1	1	3
80349	WDR5	1	1	1	3
81887	WDR5	1	1	1	3
83444	WDR5	1	1	1	3
84138	WDR5	1	1	1	3
84955	WDR5	1	1	1	3
120892	WDR5	1	1	1	3
124944	WDR5	1	1	1	3
125476	WDR5	1	1	1	3
144100	WDR5	1	1	1	3
221656	WDR5	1	1	1	3
284618	WDR5	1	1	1	3
348793	WDR5	1	1	1	3
672	WDR5	1	0	1	2
2100	WDR5	1	0	1	2
5500	WDR5	0	1	1	2
6613	WDR5	1	0	0	1
8359	WDR5	0	0	1	1
9343	WDR5	1	0	1	2
3607	HCFC1	3	3	3	9
57215	HCFC1	3	3	3	9
5499	HCFC1	3	3	3	9
5451	HCFC1	3	3	3	9
11091	HCFC1	3	3	3	9
6667	HCFC1	3	3	3	9
8314	HCFC1	3	3	3	9
9070	HCFC1	3	3	3	9
10488	HCFC1	3	3	3	9
25942	HCFC1	3	3	3	9
58487	HCFC1	3	3	3	9
55145	HCFC1	2	3	3	8
5929	HCFC1	2	3	3	8
4297	HCFC1	3	2	3	8
55252	HCFC1	3	2	3	8
171023	HCFC1	3	2	3	8
1869	HCFC1	3	2	3	8
3054	HCFC1	3	2	3	8
30827	HCFC1	3	2	3	8
9739	HCFC1	3	2	3	8
54985	HCFC1	3	2	3	8
5521	HCFC1	2	2	3	7
7528	HCFC1	2	2	3	7
90326	HCFC1	2	2	3	7
2553	HCFC1	2	2	3	7
1871	HCFC1	2	2	3	7
1874	HCFC1	2	2	3	7
3344	HCFC1	2	2	3	7
3660	HCFC1	2	2	3	7
4851	HCFC1	2	2	3	7
55723	HCFC1	2	2	3	7
1936	HCFC1	2	2	3	7
7391	HCFC1	2	2	3	7
23564	HCFC1	2	2	3	7
83591	HCFC1	2	2	3	7
1959	HCFC1	2	2	3	7
29915	HCFC1	2	2	3	7
2551	HCFC1	2	2	3	7
5134	HCFC1	2	2	3	7
7709	HCFC1	2	2	3	7
3312	HCFC1	3	1	3	7
8473	HCFC1	0	3	3	6
6628	HCFC1	1	2	3	6
8452	HCFC1	1	2	3	6
23054	HCFC1	2	1	3	6
23386	HCFC1	2	1	3	6
54737	HCFC1	2	1	3	6
84661	HCFC1	2	1	3	6
10891	HCFC1	2	1	3	6
3725	HCFC1	2	1	3	6
5928	HCFC1	2	1	3	6
5931	HCFC1	2	1	3	6
23133	HCFC1	2	1	3	6
23309	HCFC1	2	1	3	6
54532	HCFC1	2	1	3	6
3065	HCFC1	2	1	3	6
3066	HCFC1	2	1	3	6
64426	HCFC1	2	1	3	6
84148	HCFC1	0	2	3	5
133522	HCFC1	1	1	3	5
817	HCFC1	1	1	3	5
9603	HCFC1	1	1	3	5
55572	HCFC1	1	1	3	5
80335	HCFC1	1	1	3	5
2274	HCFC1	2	0	3	5
55904	HCFC1	3	1	1	5
80854	HCFC1	1	0	3	4
81857	HCFC1	1	0	3	4
6880	HCFC1	1	0	3	4
8726	HCFC1	1	1	2	4
63925	HCFC1	1	2	1	4
430	HCFC1	2	1	1	4
3308	HCFC1	2	1	1	4
3320	HCFC1	2	1	1	4
5439	HCFC1	2	1	1	4
7182	HCFC1	0	0	3	3
25962	HCFC1	0	0	3	3
4221	HCFC1	1	1	1	3
54790	HCFC1	1	1	1	3
200424	HCFC1	1	1	1	3
688	HCFC1	1	1	1	3
1017	HCFC1	1	1	1	3
1956	HCFC1	1	1	1	3
1994	HCFC1	1	1	1	3
2100	HCFC1	1	1	1	3
2309	HCFC1	1	1	1	3
3659	HCFC1	1	1	1	3
4288	HCFC1	1	1	1	3
4779	HCFC1	1	1	1	3
4914	HCFC1	1	1	1	3
6117	HCFC1	1	1	1	3
6118	HCFC1	1	1	1	3
6119	HCFC1	1	1	1	3
6638	HCFC1	1	1	1	3
6787	HCFC1	1	1	1	3
7181	HCFC1	1	1	1	3
8945	HCFC1	1	1	1	3
10014	HCFC1	1	1	1	3
10978	HCFC1	1	1	1	3
23291	HCFC1	1	1	1	3
23411	HCFC1	1	1	1	3
51547	HCFC1	1	1	1	3
80764	HCFC1	1	1	1	3
84464	HCFC1	1	1	1	3
144100	HCFC1	1	1	1	3
219541	HCFC1	1	1	1	3
221937	HCFC1	1	1	1	3
222950	HCFC1	1	1	1	3
672	HCFC1	1	0	1	2
5500	HCFC1	0	1	1	2
6613	HCFC1	2	0	0	2
6993	HCFC1	0	1	1	2
8359	HCFC1	0	0	1	1
55011	HCFC1	1	0	1	2
55054	HCFC1	0	0	2	2
112399	HCFC1	1	0	1	2
10724	OGT	3	3	3	9
54790	OGT	3	3	3	9
8314	OGT	3	3	3	9
25942	OGT	3	3	3	9
3054	OGT	3	3	3	9
22906	OGT	3	3	3	9
23636	OGT	2	3	3	8
10075	OGT	3	2	3	8
55252	OGT	3	2	3	8
171023	OGT	3	2	3	8
5929	OGT	3	2	3	8
9070	OGT	3	2	3	8
9739	OGT	3	2	3	8
11091	OGT	3	2	3	8
30827	OGT	3	2	3	8
80312	OGT	3	2	3	8
8945	OGT	3	2	3	8
23291	OGT	3	2	3	8
1457	OGT	2	2	3	7
221656	OGT	2	2	3	7
200424	OGT	2	2	3	7
3516	OGT	2	2	3	7
6925	OGT	2	2	3	7
27031	OGT	2	2	3	7
10488	OGT	2	2	3	7
23564	OGT	2	2	3	7
57215	OGT	2	2	3	7
54830	OGT	2	2	3	7
8725	OGT	2	2	3	7
66008	OGT	2	2	3	7
55904	OGT	3	1	3	7
10454	OGT	1	2	3	6
4137	OGT	2	1	3	6
203	OGT	2	1	3	6
1475	OGT	2	1	3	6
3096	OGT	2	1	3	6
3097	OGT	2	1	3	6
3799	OGT	2	1	3	6
4297	OGT	2	1	3	6
4303	OGT	2	1	3	6
4772	OGT	2	1	3	6
5970	OGT	2	1	3	6
6748	OGT	2	1	3	6
7203	OGT	2	1	3	6
7533	OGT	2	1	3	6
10445	OGT	2	1	3	6
10498	OGT	2	1	3	6
10576	OGT	2	1	3	6
11083	OGT	2	1	3	6
22948	OGT	2	1	3	6
23347	OGT	2	1	3	6
49856	OGT	2	1	3	6
51495	OGT	2	1	3	6
51507	OGT	2	1	3	6
54542	OGT	2	1	3	6
54934	OGT	2	1	3	6
55269	OGT	2	1	3	6
55683	OGT	2	1	3	6
55812	OGT	2	1	3	6
84790	OGT	2	1	3	6
284058	OGT	2	1	3	6
1017	OGT	2	1	3	6
9158	OGT	2	1	3	6
817	OGT	1	1	3	5
5669	OGT	1	1	3	5
9094	OGT	1	1	3	5
29915	OGT	1	1	3	5
54985	OGT	1	1	3	5
80012	OGT	1	1	3	5
83591	OGT	1	1	3	5
90326	OGT	1	1	3	5
148523	OGT	1	1	3	5
7290	OGT	2	0	3	5
9342	OGT	2	0	3	5
29855	OGT	2	0	3	5
7341	OGT	2	1	2	5
7158	OGT	0	1	3	4
9656	OGT	0	1	3	4
29115	OGT	0	1	3	4
2932	OGT	1	0	3	4
85451	OGT	1	1	2	4
1460	OGT	1	1	1	3
7525	OGT	1	1	1	3
5521	OGT	1	1	1	3
80335	OGT	1	1	1	3
84661	OGT	1	1	1	3
210	OGT	1	1	1	3
688	OGT	1	1	1	3
958	OGT	1	1	1	3
1540	OGT	1	1	1	3
3267	OGT	1	1	1	3
3329	OGT	1	1	1	3
4026	OGT	1	1	1	3
4288	OGT	1	1	1	3
4914	OGT	1	1	1	3
5501	OGT	1	1	1	3
6835	OGT	1	1	1	3
7874	OGT	1	1	1	3
8266	OGT	1	1	1	3
8882	OGT	1	1	1	3
9991	OGT	1	1	1	3
10014	OGT	1	1	1	3
10040	OGT	1	1	1	3
10097	OGT	1	1	1	3
10482	OGT	1	1	1	3
10785	OGT	1	1	1	3
11321	OGT	1	1	1	3
23133	OGT	1	1	1	3
23218	OGT	1	1	1	3
23640	OGT	1	1	1	3
28988	OGT	1	1	1	3
51056	OGT	1	1	1	3
51400	OGT	1	1	1	3
51741	OGT	1	1	1	3
55145	OGT	1	1	1	3
56888	OGT	1	1	1	3
57154	OGT	1	1	1	3
58490	OGT	1	1	1	3
64175	OGT	1	1	1	3
84520	OGT	1	1	1	3
144100	OGT	1	1	1	3
149041	OGT	1	1	1	3
100316904	OGT	1	1	1	3
8473	OGT	2	0	1	3
672	OGT	1	0	1	2
2099	OGT	0	1	1	2
2100	OGT	1	0	1	2
3191	OGT	1	0	1	2
5500	OGT	0	1	1	2
6613	OGT	1	0	0	1
6993	OGT	0	1	1	2
7706	OGT	1	0	1	2
8359	OGT	0	0	1	1
9343	OGT	1	0	1	2
55011	OGT	1	0	1	2
55054	OGT	0	0	2	2
112399	OGT	1	0	1	2
