## Supplementary Table 2 for "Protein network analysis links the NSL complex to Parkinson’s disease and mitochondrial biology"

### Sheet: PD_genes 
List	Key : Database	PD Gene Name	PD_GWAS	Panelapp	Mendelian
i	PD_GWAS = GWAS meta-analysis (Nalls, Blauwendraat et al. 2019)	AMPD3	Y
ii	Panelapp = PanelApp v 1.68 diagnostic grade genes (green annotations) for PD and Complex Parkinsonism	ARIH2	Y
iii	Mendelian = Obtained from a recent W-PPI-NA (Ferrari et al. 2018)	ATN1		Y
		ATP13A2		Y	Y
		ATP1A3		Y
		ATP2A1	Y
		ATXN1		Y
		ATXN2		Y
		ATXN3		Y
		B3GALNT1	Y
		BAG3	Y
		BCL7C	Y
		BIN3	Y
		BST1	Y
		C19orf12		Y
		C8orf58	Y
		C9orf72		Y
		CAB39L	Y
		CAMK2D	Y
		CAMLG	Y
		CCAR2	Y
		CCDC71	Y
		CHRNB1	Y
		CSF1R		Y
		CSTA	Y
		CTSB	Y
		CUEDC2	Y
		CYLD	Y
		DALRD3	Y
		DCAF16	Y
		DCTN1		Y
		DGKQ	Y
		DLST	Y
		DNAH17	Y
		DNAJC6		Y
		DPM3	Y
		DYRK1A	Y
		EIF3C	Y
		ELOVL7	Y
		ERCC8	Y
		FAM47E	Y
		FBRSL1	Y
		FBXO7		Y	Y
		FCF1	Y
		FCGR2A	Y
		FDFT1	Y
		FTL		Y
		GAK	Y
		GALC	Y
		GBA		Y	Y
		GCH1	Y	Y
		GIN1	Y
		GPNMB	Y
		GPR65	Y
		GRN	Y	Y
		HIP1R	Y
		HLA-DQA1	Y
		HLA-DQA2	Y
		HLA-DQB1	Y
		HLA-DRA	Y
		HLA-DRB5	Y
		HSD17B1	Y
		HSD3B7	Y
		HTT		Y
		IGSF9B	Y
		IP6K2	Y
		ITGA8	Y
		ITPKB	Y
		JPH3		Y
		KCNIP3	Y
		KLHDC8B	Y
		KLHL7	Y
		KPNA1	Y
		LAMB2	Y
		LAT	Y
		LRRK2	Y	Y	Y
		LYST		Y
		MAL	Y
		MALSU1	Y
		MAP4K4	Y
		MAPT	Y	Y
		MCCC1	Y
		MED13	Y
		MEX3C	Y
		MLX	Y
		MMRN1	Y
		NAGLU	Y
		NCKIPSD	Y
		NDUFAF2	Y
		NDUFAF3	Y
		NEK1	Y
		NFATC2IP	Y
		NMD3	Y
		NOD2	Y
		NUCKS1	Y
		OPA3		Y
		P4HTM	Y
		PAM	Y
		PANK2		Y
		PARK7		Y	Y
		PARP9	Y
		PCBD2	Y
		PDLIM2	Y
		PGF	Y
		PGS1	Y
		PINK1		Y	Y
		PLA2G6		Y
		POLR2A	Y
		PPIP5K2	Y
		PPP2R2B		Y
		PRKN		Y	Y
		PRKRA		Y	Y
		PROM2	Y
		PROX2	Y
		PRSS3	Y
		PRSS53	Y
		QRICH1	Y
		RAB29	Y
		RAB39B		Y	Y
		RABGEF1	Y
		RETREG3	Y
		RNF141	Y
		RPS6KL1	Y
		SAR1B	Y
		SATB1	Y
		SCARB2	Y
		SEC23IP	Y
		SETD1A	Y
		SGF29	Y
		SH2B1	Y
		SH3GL2	Y
		SH3RF1	Y
		SLC26A1	Y
		SLC30A10		Y
		SLC39A14		Y
		SLC45A3	Y
		SLC4A1	Y
		SLC6A3		Y
		SNCA	Y	Y	Y
		SPG11		Y
		SPNS1	Y
		SPR		Y
		STK39	Y
		STX1B	Y
		STX4	Y
		SULT1A1	Y
		SYNJ1		Y	Y
		SYT17	Y
		TBP		Y
		TH		Y
		TMEM163	Y
		TMEM175	Y
		TMEM248	Y
		TNFSF12	Y
		TPST1	Y
		TRIM10	Y
		TRIM31	Y
		TRIM40	Y
		TUBB4A		Y
		TUBG2	Y
		TUFM	Y
		TXNDC15	Y
		UBTF	Y
		VAMP4	Y
		VKORC1	Y
		VKORC1L1	Y
		VPS13A		Y
		VPS35		Y	Y
		WDR45		Y	Y
		WDR5B	Y
		WDR6	Y
		WNT3	Y
		ZKSCAN8	Y
		ZNF165	Y
		ZNF514	Y
		ZNF646	Y
		ZNF668	Y
		ZSCAN16	Y
		SMPD1			Y
		DNAJC13			Y
