## Supplementary Table 4 for "Protein network analysis links the NSL complex to Parkinson’s disease and mitochondrial biology"

### Sheet: Supplementary Table 4
Key : Database	Gene name	EntrezID	MitoCarta	Mmembrane	MMatrix
MitoCarta = MitoCarta3.0	MOSC1	64757	Y	Y
Mmembrane = AmiGO accession term GO: 0005759	MOSC2	54996	Y	Y
Mmatrix = AmiGO accession term GO:0031966	AADAT	51166	Y		Y
	AARS2	57505	Y
	AASS	10157	Y		Y
	ABAT	18	Y		Y
	ABCA9	10350	Y
	ABCB10	23456	Y	Y
	ABCB6	10058	Y	Y
	ABCB7	22	Y	Y
	ABCB8	11194	Y	Y
	ABCD1	215	Y	Y
	ABCD2	225	Y
	ABCD3	5825	Y
	ABCE1	6059			Y
	ABCG2	9429		Y
	ABHD10	55347	Y		Y
	ABHD11	83451	Y
	ABHD6	57406		Y
	ACAA1	30	Y
	ACAA2	10449	Y		Y
	ACACA	31	Y
	ACACB	32	Y	Y
	ACAD10	80724	Y		Y
	ACAD11	84129	Y	Y
	ACAD8	27034	Y		Y
	ACAD9	28976	Y	Y
	ACADL	33	Y	Y	Y
	ACADM	34	Y	Y	Y
	ACADS	35	Y		Y
	ACADSB	36	Y		Y
	ACADVL	37	Y	Y	Y
	ACAT1	38	Y		Y
	ACCS	84680	Y
	ACLY	47	Y
	ACO2	50	Y		Y
	ACOD1	730249	Y
	ACOT11	26027	Y		Y
	ACOT13	55856	Y		Y
	ACOT2	10965	Y		Y
	ACOT7	11332	Y
	ACOT9	23597	Y		Y
	ACP6	51205	Y		Y
	ACSF2	80221	Y		Y
	ACSF3	197322	Y		Y
	ACSL1	2180	Y	Y
	ACSL3	2181		Y
	ACSL4	2182		Y
	ACSL5	51703		Y
	ACSL6	23305	Y	Y
	ACSM1	116285	Y		Y
	ACSM2A	123876	Y		Y
	ACSM2B	348158	Y		Y
	ACSM3	6296	Y		Y
	ACSM4	341392	Y		Y
	ACSM5	54988	Y		Y
	ACSM6	142827			Y
	ACSS1	84532	Y		Y
	ACSS2	55902			Y
	ACSS3	79611	Y		Y
	ADCK1	57143	Y	Y
	ADCK2	90956	Y
	ADCK5	203054	Y
	ADCY10	55811	Y
	ADHFE1	137872	Y		Y
	ADPRHL2	54936			Y
	AFG1L	246269	Y	Y
	AFG3L2	10939	Y	Y
	AGK	55750	Y	Y
	AGMAT	79814	Y
	AGPAT4	56895	Y	Y
	AGPAT5	55326	Y	Y
	AGXT	189	Y
	AGXT2	64902	Y		Y
	AHCYL1	10768	Y
	AIFM1	9131	Y	Y
	AIFM2	84883	Y	Y
	AIFM3	150209	Y	Y
	AK2	204	Y
	AK3	50808	Y		Y
	AK4	205	Y		Y
	AKAP1	8165	Y	Y
	AKAP10	11216	Y
	AKR1B10	57016	Y
	AKR1B15	441282			Y
	AKR7A2	8574	Y
	ALAS1	211	Y		Y
	ALAS2	212	Y	Y	Y
	ALDH18A1	5832	Y	Y
	ALDH1B1	219	Y		Y
	ALDH1L1	10840	Y
	ALDH1L2	160428	Y		Y
	ALDH2	217	Y		Y
	ALDH3A2	224	Y
	ALDH4A1	8659	Y		Y
	ALDH5A1	7915	Y		Y
	ALDH6A1	4329	Y		Y
	ALDH7A1	501	Y		Y
	ALDH9A1	223	Y
	ALKBH1	8846	Y
	ALKBH7	84266	Y		Y
	ALPL	249		Y
	AMACR	23600	Y
	AMBRA1	55626		Y
	AMT	275	Y		Y
	ANGEL2	90806	Y
	ANTKMT	65990	Y	Y
	APEX1	328	Y
	APOO	79135	Y	Y
	APOOL	139322	Y	Y
	AQP8	343		Y
	ARF5	381	Y
	ARG1	383		Y
	ARG2	384	Y		Y
	ARHGAP11B	89839			Y
	ARL2	402	Y		Y
	ARL2BP	23568			Y
	ARMC1	55156		Y
	ARMC10	83787	Y
	ARMC12	221481		Y
	ARMCX1	51309	Y	Y
	ARMCX2	9823	Y	Y
	ARMCX3	51566	Y	Y
	ARMCX6	54470	Y	Y
	ASS1	445		Y
	ATAD1	84896	Y	Y
	ATAD3A	55210	Y	Y	Y
	ATAD3B	83858	Y	Y
	ATCAY	85300		Y
	ATF2	1386		Y
	ATG4D	84971			Y
	ATP23	91419	Y	Y
	ATP5F1A	498	Y	Y	Y
	ATP5F1B	506	Y	Y	Y
	ATP5F1C	509	Y	Y	Y
	ATP5F1D	513	Y	Y	Y
	ATP5F1E	514	Y	Y	Y
	ATP5F1EP2	432369		Y
	ATP5IF1	93974	Y
	ATP5MC1	516	Y	Y
	ATP5MC2	517	Y	Y
	ATP5MC3	518	Y	Y
	ATP5MD	84833	Y	Y
	ATP5ME	521	Y	Y
	ATP5MF	9551	Y	Y
	ATP5MG	10632	Y	Y
	ATP5MGL	267020		Y
	ATP5MPL	9556	Y	Y
	ATP5PB	515	Y	Y	Y
	ATP5PD	10476	Y	Y
	ATP5PF	522	Y	Y
	ATP5PO	539	Y	Y
	ATPAF1	64756	Y
	ATPAF2	91647	Y
	ATPSCKMT	134145	Y	Y
	ATXN3	4287		Y	Y
	AUH	549	Y		Y
	AURKAIP1	54998	Y	Y
	BAD	572	Y	Y
	BAK1	578	Y	Y
	BAX	581	Y	Y
	BCAT2	587	Y		Y
	BCKDHA	593	Y		Y
	BCKDHB	594	Y		Y
	BCKDK	10295	Y		Y
	BCL2	596	Y	Y
	BCL2A1	597	Y	Y
	BCL2L1	598	Y	Y	Y
	BCL2L10	10017	Y	Y
	BCL2L11	10018	Y	Y
	BCL2L13	23786	Y	Y
	BCO2	83875	Y		Y
	BCS1L	617	Y	Y
	BDH1	622	Y	Y	Y
	BECN1	8678		Y
	BID	637	Y	Y
	BIK	638	Y	Y
	BLOC1S1	2647	Y		Y
	BMF	90427		Y
	BNIP1	662		Y
	BNIP3	664	Y	Y
	BNIP3L	665	Y	Y
	BOK	666	Y	Y
	BOLA1	51027	Y
	BOLA3	388962	Y
	BPHL	670	Y	Y
	BRI3BP	140707		Y
	BTD	686			Y
	C11orf65	160140		Y
	C12orf10	60314	Y		Y
	C12orf65	91574	Y
	C12orf73	728568		Y
	C15orf48	84419	Y	Y
	C15orf61	145853	Y
	C16orf91	283951	Y
	C19orf12	83636		Y
	C1QBP	708	Y		Y
	C2orf69	205327	Y		Y
	C3orf33	285315	Y
	C5orf63	401207	Y
	C6orf136	221545	Y
	C8orf82	414919	Y
	CA5A	763	Y		Y
	CA5B	11238	Y		Y
	CABS1	85438		Y
	CALM3	808		Y
	CARD19	84270		Y
	CARS2	79587	Y		Y
	CASP3	836	Y
	CASP8	841	Y	Y
	CASP9	842	Y
	CASQ1	844			Y
	CAT	847	Y
	CBR3	874	Y
	CBR4	84869	Y		Y
	CCAR2	57805			Y
	CCDC127	133957	Y
	CCDC51	79714	Y	Y
	CCDC58	131076	Y
	CCDC90B	60492	Y	Y
	CCNB1	891			Y
	CDK1	983			Y
	CDK5RAP1	51654	Y
	CDS2	8760		Y
	CEBPZOS	100505876		Y
	CEP89	84902	Y
	CHCHD1	118487	Y	Y
	CHCHD10	400916	Y	Y
	CHCHD2	51142	Y
	CHCHD3	54927	Y	Y
	CHCHD4	131474	Y
	CHCHD5	84269	Y
	CHCHD6	84303	Y	Y
	CHCHD7	79145	Y
	CHDH	55349	Y	Y
	CHPF	79586			Y
	CHPT1	56994	Y
	CISD1	55847	Y	Y
	CISD2	493856		Y
	CISD3	284106	Y
	CKMT2	1160	Y	Y
	CLPB	81570	Y
	CLPP	8192	Y		Y
	CLPX	10845	Y	Y	Y
	CLU	1191		Y
	CLYBL	171425	Y
	CMC1	152100	Y
	CMC2	56942	Y
	CMC4	100272147	Y
	CMPK2	129607	Y
	CNP	1267		Y
	CNR1	1268		Y
	COA1	55744	Y	Y
	COA3	28958	Y	Y
	COA4	51287	Y
	COA5	493753	Y
	COA6	388753	Y
	COA7	65260	Y
	COA8	84334	Y	Y
	COASY	80347	Y	Y	Y
	COMT	1312	Y
	COMTD1	118881	Y
	COQ10A	93058	Y	Y
	COQ10B	80219	Y	Y
	COQ2	27235	Y	Y
	COQ3	51805	Y	Y	Y
	COQ4	51117	Y	Y
	COQ5	84274	Y	Y	Y
	COQ6	51004	Y	Y
	COQ7	10229	Y	Y
	COQ8A	56997	Y	Y
	COQ8B	79934	Y	Y
	COQ9	57017	Y	Y
	COX10	1352	Y	Y
	COX11	1353	Y	Y
	COX14	84987	Y	Y
	COX15	1355	Y	Y
	COX16	51241	Y	Y
	COX17	10063	Y
	COX18	285521	Y	Y
	COX19	90639	Y
	COX20	116228	Y	Y
	COX4I1	1327	Y	Y
	COX4I2	84701	Y	Y
	COX5A	9377	Y	Y
	COX5B	1329	Y	Y
	COX6A1	1337	Y	Y
	COX6A2	1339	Y	Y
	COX6B1	1340	Y	Y
	COX6B2	125965	Y	Y
	COX6C	1345	Y	Y
	COX7A1	1346	Y	Y
	COX7A2	1347	Y	Y
	COX7A2L	9167	Y	Y
	COX7A2P2	1348		Y
	COX7B	1349	Y	Y
	COX7B2	170712	Y	Y
	COX7C	1350	Y	Y
	COX8A	1351	Y	Y
	COX8C	341947	Y	Y
	CPOX	1371	Y	Y
	CPS1	1373	Y	Y	Y
	CPT1A	1374	Y	Y
	CPT1B	1375	Y	Y
	CPT1C	126129	Y	Y
	CPT2	1376	Y	Y
	CRAT	1384	Y	Y
	CRLS1	54675	Y	Y
	CROT	54677	Y
	CRY1	1407	Y
	CRYZ	1429	Y
	CS	1431	Y		Y
	CSKMT	751071	Y
	CYB5A	1528		Y
	CYB5B	80777	Y	Y
	CYB5R3	1727	Y	Y
	CYC1	1537	Y	Y
	CYCS	54205	Y	Y
	CYP11A1	1583	Y	Y	Y
	CYP11B1	1584	Y	Y
	CYP11B2	1585	Y	Y
	CYP1A1	1543		Y
	CYP24A1	1591	Y	Y
	CYP27A1	1593	Y	Y	Y
	CYP27B1	1594	Y	Y
	CYP27C1	339761		Y
	CYP2E1	1571		Y
	CYP2U1	113612		Y
	D2HGDH	728294	Y		Y
	DAO	1610		Y
	DAP3	7818	Y	Y	Y
	DARS2	55157	Y		Y
	DBI	1622	Y
	DBT	1629	Y		Y
	DCAKD	79877	Y
	DCXR	51181	Y
	DDX28	55794	Y		Y
	DECR1	1666	Y		Y
	DEGS1	8560		Y
	DELE1	9812	Y	Y
	DGLUCY	80017	Y		Y
	DGUOK	1716	Y		Y
	DHFR2	200895		Y	Y
	DHODH	1723	Y	Y
	DHRS1	115817	Y
	DHRS13	147015		Y
	DHRS2	10202	Y		Y
	DHRS4	10901	Y
	DHRS7B	25979	Y
	DHTKD1	55526	Y		Y
	DHX30	22907	Y		Y
	DIABLO	56616	Y
	DIMT1	27292			Y
	DLAT	1737	Y		Y
	DLD	1738	Y		Y
	DLST	1743	Y		Y
	DMAC1	90871	Y	Y
	DMAC2	55101	Y
	DMAC2L	27109	Y	Y
	DMGDH	29958	Y		Y
	DMPK	1760	Y	Y
	DNA2	1763	Y		Y
	DNAJA3	9093	Y		Y
	DNAJC11	55735	Y	Y
	DNAJC15	29103	Y	Y	Y
	DNAJC19	131118	Y	Y	Y
	DNAJC28	54943	Y
	DNAJC30	84277	Y	Y
	DNAJC4	3338	Y
	DNLZ	728489	Y
	DNM1L	10059	Y	Y
	DTYMK	1841	Y
	DUS2	54920	Y
	DUSP18	150290		Y
	DUSP21	63904		Y	Y
	DUT	1854	Y
	EARS2	124454	Y		Y
	ECH1	1891	Y
	ECHDC1	55862	Y
	ECHDC2	55268	Y
	ECHDC3	79746	Y
	ECHS1	1892	Y		Y
	ECI1	1632	Y		Y
	ECI2	10455	Y
	ECSIT	51295	Y	Y
	EFHD1	80303	Y	Y
	EHHADH	1962	Y
	ELAC2	60528	Y		Y
	ENDOG	2021	Y	Y
	EPHA4	2043		Y
	EPHX2	2053	Y
	ERAL1	26284	Y	Y	Y
	ERBB4	2066			Y
	ETFA	2108	Y		Y
	ETFB	2109	Y		Y
	ETFBKMT	254013	Y		Y
	ETFDH	2110	Y	Y	Y
	ETFRF1	144363	Y
	ETHE1	23474	Y		Y
	ETNPPL	64850			Y
	EXD2	55218	Y	Y	Y
	EXOG	9941	Y	Y
	FABP1	2168	Y
	FAHD1	81889	Y		Y
	FAHD2A	51011	Y
	FAM136A	84908	Y
	FAM162A	26355	Y	Y
	FAM185A	222234	Y
	FAM210A	125228	Y
	FAM210B	116151	Y	Y
	FAM92A	137392		Y
	FARS2	10667	Y		Y
	FASN	2194	Y
	FASTK	10922	Y		Y
	FASTKD1	79675	Y		Y
	FASTKD2	22868	Y		Y
	FASTKD3	79072	Y		Y
	FASTKD5	60493	Y		Y
	FATE1	89885		Y
	FBXL4	26235	Y
	FDPS	2224	Y
	FDX1	2230	Y		Y
	FDX2	112812	Y		Y
	FDXR	2232	Y	Y	Y
	FECH	2235	Y	Y	Y
	FGR	2268		Y
	FH	2271	Y		Y
	FHIT	2272	Y
	FIS1	51024	Y	Y
	FKBP10	60681	Y
	FKBP8	23770	Y	Y
	FLAD1	80308	Y		Y
	FLVCR1	28982		Y
	FMC1	154791	Y
	FOXO3	2309		Y	Y
	FOXRED1	55572	Y	Y
	FPGS	2356	Y	Y	Y
	FTH1	2495	Y
	FTMT	94033	Y		Y
	FUNDC1	139341	Y	Y
	FUNDC2	65991	Y	Y
	FXN	2395	Y		Y
	FZD9	8326		Y
	GABBR1	2550		Y
	GADD45GIP1	90480	Y		Y
	GARS1	2617	Y		Y
	GATB	5188	Y
	GATC	283459	Y
	GATD3A	8209	Y
	GATM	2628	Y	Y
	GCAT	23464	Y	Y
	GCDH	2639	Y		Y
	GCSH	2653	Y		Y
	GDAP1	54332	Y	Y
	GFER	2671	Y
	GFM1	85476	Y		Y
	GFM2	84340	Y		Y
	GHITM	27069	Y	Y
	GK	2710		Y
	GK2	2712		Y
	GK3P	2713		Y
	GLDC	2731	Y		Y
	GLOD4	51031	Y
	GLRX2	51022	Y		Y
	GLRX5	51218	Y		Y
	GLS	2744	Y		Y
	GLS2	27165	Y		Y
	GLUD1	2746	Y		Y
	GLUD2	2747	Y		Y
	GLYAT	10249	Y		Y
	GLYCTK	132158	Y
	GNPAT	8443		Y
	GOLPH3	64083	Y
	GOT2	2806	Y		Y
	GPAM	57678	Y	Y
	GPAT2	150763	Y	Y
	GPD2	2820	Y	Y
	GPER1	2852		Y
	GPT2	84706	Y		Y
	GPX1	2876	Y		Y
	GPX4	2879	Y
	GRAMD4	23151		Y
	GRHPR	9380	Y
	GRPEL1	80273	Y	Y	Y
	GRPEL2	134266	Y	Y	Y
	GRSF1	2926	Y		Y
	GSR	2936	Y		Y
	GSTK1	373156	Y		Y
	GSTZ1	2954	Y		Y
	GTPBP10	85865	Y
	GTPBP3	84705	Y
	GTPBP6	8225	Y
	GUF1	60558	Y	Y	Y
	GUK1	2987	Y
	HADH	3033	Y		Y
	HADHA	3030	Y	Y	Y
	HADHB	3032	Y	Y	Y
	HAGH	3029	Y		Y
	HAO2	51179	Y
	HARS2	23438	Y		Y
	HAX1	10456		Y
	HCCS	3052	Y	Y
	HDHD3	81932	Y
	HDHD5	27440	Y
	HEBP1	50865	Y
	HEMK1	51409	Y
	HIBADH	11112	Y		Y
	HIBCH	26275	Y		Y
	HIGD1A	25994	Y	Y
	HIGD2A	192286	Y	Y
	HINT1	3094	Y
	HINT2	84681	Y	Y
	HINT3	135114	Y
	HK1	3098		Y
	HK2	3099		Y
	HKDC1	80201		Y
	HMGCL	3155	Y		Y
	HMGCS2	3158	Y		Y
	HMOX1	3162		Y
	HOGA1	112817	Y		Y
	HPDL	84842	Y
	HSCB	150274	Y
	HSD17B10	3028	Y		Y
	HSD17B4	3295	Y
	HSD17B8	7923	Y		Y
	HSD3B1	3283		Y
	HSD3B2	3284		Y
	HSDL1	83693	Y
	HSDL2	84263	Y
	HSP90B2P	7190		Y
	HSPA1L	3305			Y
	HSPA9	3313	Y	Y	Y
	HSPD1	3329	Y	Y	Y
	HSPE1	3336	Y		Y
	HTATIP2	10553	Y
	HTD2	109703458			Y
	HTRA2	27429	Y	Y
	HYKK	123688			Y
	IARS2	55699	Y		Y
	IBA57	200205	Y		Y
	IDE	3416	Y
	IDH2	3418	Y		Y
	IDH3A	3419	Y		Y
	IDH3B	3420	Y		Y
	IDH3G	3421	Y		Y
	IDI1	3422	Y
	IFI27	3429	Y	Y
	IFI27L2	83982		Y
	IFI6	2537		Y
	IKBKE	9641		Y
	IMMP1L	196294	Y	Y
	IMMP2L	83943	Y	Y
	IMMT	10989	Y	Y
	ISCA1	81689	Y		Y
	ISCA2	122961	Y		Y
	ISCU	23479	Y		Y
	ISOC2	79763	Y
	IVD	3712	Y		Y
	KARS1	3735	Y		Y
	KIF28P	100130097		Y
	KMO	8564	Y	Y
	KRAS	3845		Y
	KYAT3	56267	Y
	L2HGDH	79944	Y	Y
	LACTB	114294	Y
	LACTB2	51110	Y		Y
	LAP3	51056	Y
	LARS2	23395	Y		Y
	LDHAL6B	92483	Y		Y
	LDHB	3945	Y	Y
	LDHD	197257	Y	Y
	LETM1	3954	Y	Y
	LETM2	137994	Y	Y
	LETMD1	25875	Y	Y
	LGALS3	3958		Y
	LIAS	11019	Y		Y
	LIG3	3980	Y
	LIPT1	51601	Y		Y
	LIPT2	387787	Y		Y
	LONP1	9361	Y		Y
	LPIN1	23175		Y
	LRPPRC	10128	Y		Y
	LRRC59	55379			Y
	LRRK2	120892		Y	Y
	LYN	4067		Y
	LYPLA1	10434	Y
	LYPLAL1	127018	Y
	LYRM1	57149	Y
	LYRM2	57226	Y
	LYRM4	57128	Y		Y
	LYRM7	90624	Y	Y	Y
	LYRM9	201229	Y
	MACROD1	28992	Y
	MAIP1	79568	Y	Y	Y
	MALSU1	115416	Y
	MAOA	4128	Y	Y
	MAOB	4129	Y	Y
	MAPK8IP1	9479		Y
	MARCHF5	54708	Y	Y
	MARS2	92935	Y		Y
	MAVS	57506	Y	Y
	MCAT	27349	Y		Y
	MCCC1	56922	Y		Y
	MCCC2	64087	Y		Y
	MCCD1	401250	Y
	MCEE	84693	Y		Y
	MCL1	4170	Y	Y
	MCRIP2	84331	Y
	MCU	90550	Y	Y
	MCUB	55013	Y	Y
	MCUR1	63933	Y	Y
	MDH2	4191	Y		Y
	ME2	4200	Y		Y
	ME3	10873	Y		Y
	MECR	51102	Y		Y
	METAP1D	254042	Y
	METTL15	196074	Y		Y
	METTL17	64745	Y		Y
	METTL4	64863	Y		Y
	METTL5	29081	Y
	METTL8	79828	Y
	MFF	56947	Y	Y
	MFN1	55669	Y	Y
	MFN2	9927	Y	Y
	MGARP	84709	Y	Y
	MGME1	92667	Y
	MGST1	4257	Y	Y
	MGST3	4259	Y
	MICOS10	440574	Y	Y
	MICOS13	125988	Y	Y
	MICU1	10367	Y	Y
	MICU2	221154	Y	Y
	MICU3	286097	Y	Y
	MIEF2	125170	Y	Y
	MIGA1	374986	Y	Y
	MIGA2	84895	Y	Y
	MIPEP	4285	Y		Y
	MLXIP	22877		Y
	MLYCD	23417	Y		Y
	MMAA	166785	Y		Y
	MMAB	326625	Y		Y
	MMADHC	27249	Y
	MMUT	4594	Y		Y
	MOAP1	64112		Y
	MOCS1	4337	Y
	MPC1	51660	Y	Y
	MPC1L	347411	Y	Y
	MPC2	25874	Y	Y
	MPG	4350			Y
	MPST	4357	Y		Y
	MPV17	4358	Y	Y
	MPV17L	255027	Y
	MPV17L2	84769	Y	Y	Y
	MRM1	79922	Y		Y
	MRM2	29960	Y		Y
	MRM3	55178	Y		Y
	MRPL1	65008	Y	Y
	MRPL10	124995	Y	Y	Y
	MRPL11	65003	Y	Y	Y
	MRPL12	6182	Y	Y	Y
	MRPL13	28998	Y	Y	Y
	MRPL14	64928	Y	Y	Y
	MRPL15	29088	Y	Y	Y
	MRPL16	54948	Y	Y	Y
	MRPL17	63875	Y	Y	Y
	MRPL18	29074	Y	Y	Y
	MRPL19	9801	Y	Y	Y
	MRPL2	51069	Y	Y	Y
	MRPL20	55052	Y	Y	Y
	MRPL21	219927	Y	Y	Y
	MRPL22	29093	Y	Y	Y
	MRPL23	6150	Y	Y	Y
	MRPL24	79590	Y	Y	Y
	MRPL27	51264	Y	Y	Y
	MRPL28	10573	Y	Y	Y
	MRPL3	11222	Y	Y	Y
	MRPL30	51263	Y	Y	Y
	MRPL32	64983	Y	Y	Y
	MRPL33	9553	Y	Y	Y
	MRPL34	64981	Y	Y	Y
	MRPL35	51318	Y	Y	Y
	MRPL36	64979	Y	Y	Y
	MRPL37	51253	Y	Y	Y
	MRPL38	64978	Y	Y	Y
	MRPL39	54148	Y	Y	Y
	MRPL4	51073	Y	Y	Y
	MRPL40	64976	Y	Y	Y
	MRPL41	64975	Y	Y	Y
	MRPL42	28977	Y	Y	Y
	MRPL43	84545	Y	Y	Y
	MRPL44	65080	Y	Y	Y
	MRPL45	84311	Y	Y	Y
	MRPL46	26589	Y	Y	Y
	MRPL47	57129	Y	Y	Y
	MRPL48	51642	Y	Y	Y
	MRPL49	740	Y	Y	Y
	MRPL50	54534	Y	Y	Y
	MRPL51	51258	Y	Y	Y
	MRPL52	122704	Y	Y	Y
	MRPL53	116540	Y	Y	Y
	MRPL54	116541	Y	Y	Y
	MRPL55	128308	Y	Y	Y
	MRPL57	78988	Y	Y	Y
	MRPL58	3396	Y	Y	Y
	MRPL9	65005	Y	Y	Y
	MRPS10	55173	Y	Y	Y
	MRPS11	64963	Y	Y	Y
	MRPS12	6183	Y	Y	Y
	MRPS14	63931	Y	Y	Y
	MRPS15	64960	Y	Y	Y
	MRPS16	51021	Y	Y	Y
	MRPS17	51373	Y	Y	Y
	MRPS18A	55168	Y	Y	Y
	MRPS18B	28973	Y	Y	Y
	MRPS18C	51023	Y	Y	Y
	MRPS2	51116	Y	Y	Y
	MRPS21	54460	Y	Y	Y
	MRPS22	56945	Y	Y	Y
	MRPS23	51649	Y	Y
	MRPS24	64951	Y	Y	Y
	MRPS25	64432	Y	Y
	MRPS26	64949	Y	Y	Y
	MRPS27	23107	Y	Y	Y
	MRPS28	28957	Y	Y	Y
	MRPS30	10884	Y	Y	Y
	MRPS31	10240	Y	Y
	MRPS33	51650	Y	Y	Y
	MRPS34	65993	Y	Y	Y
	MRPS35	60488	Y	Y	Y
	MRPS36	92259	Y	Y	Y
	MRPS5	64969	Y	Y	Y
	MRPS6	64968	Y	Y	Y
	MRPS7	51081	Y	Y	Y
	MRPS9	64965	Y	Y	Y
	MRRF	92399	Y		Y
	MRS2	57380	Y	Y
	MSRA	4482	Y
	MSRB2	22921	Y
	MSRB3	253827	Y
	MSTO1	55154		Y
	MT-ATP6	4508	Y	Y
	MT-ATP8	4509	Y	Y
	MT-CO1	4512	Y	Y
	MT-CO2	4513	Y	Y
	MT-CO3	4514	Y	Y
	MT-CYB	4519	Y	Y
	MT-ND1	4535	Y	Y
	MT-ND2	4536	Y	Y
	MT-ND3	4537	Y	Y
	MT-ND4	4538	Y	Y
	MT-ND4L	4539	Y	Y
	MT-ND5	4540	Y	Y
	MT-ND6	4541	Y	Y
	MT3	4504		Y
	MTCH1	23787	Y	Y
	MTCH2	23788	Y	Y
	MTERF1	7978	Y		Y
	MTERF2	80298	Y		Y
	MTERF3	51001	Y	Y
	MTERF4	130916	Y		Y
	MTFMT	123263	Y
	MTFP1	51537	Y	Y
	MTFR1	9650	Y
	MTFR1L	56181	Y
	MTFR2	113115	Y
	MTG1	92170	Y	Y	Y
	MTG2	26164	Y	Y	Y
	MTHFD1L	25902	Y		Y
	MTHFD2	10797	Y		Y
	MTHFD2L	441024	Y	Y	Y
	MTHFS	10588	Y		Y
	MTIF2	4528	Y
	MTIF3	219402	Y
	MTLN	205251		Y
	MTO1	25821	Y
	MTOR	2475		Y
	MTPAP	55149	Y
	MTRES1	51250	Y		Y
	MTRF1	9617	Y
	MTRF1L	54516	Y		Y
	MTX1	4580	Y	Y
	MTX2	10651	Y	Y
	MTX3	345778	Y	Y
	MUL1	79594	Y	Y
	MUTYH	4595	Y
	MYO19	80179	Y	Y
	MYOC	4653		Y
	BCL2L2	599	Y
	TSPO	706	Y
	CKMT1B	1159	Y
	BBC3	27113	Y
	MIEF1	54471	Y
	CKMT1A	548596	Y
	ATP5MF-PTCD1	100526740	Y
	NADK2	133686	Y		Y
	NAGS	162417	Y		Y
	NARS2	79731	Y		Y
	NAT8L	339983	Y	Y	Y
	NAXD	55739	Y		Y
	NAXE	128240	Y		Y
	NBR1	4077	Y
	NDUFA1	4694	Y	Y
	NDUFA10	4705	Y	Y	Y
	NDUFA11	126328	Y	Y
	NDUFA12	55967	Y	Y
	NDUFA13	51079	Y	Y
	NDUFA2	4695	Y	Y
	NDUFA3	4696	Y	Y
	NDUFA4	4697	Y	Y
	NDUFA4L2	56901		Y
	NDUFA5	4698	Y	Y
	NDUFA6	4700	Y	Y
	NDUFA7	4701	Y	Y	Y
	NDUFA8	4702	Y	Y
	NDUFA9	4704	Y	Y	Y
	NDUFAB1	4706	Y	Y	Y
	NDUFAF1	51103	Y	Y	Y
	NDUFAF2	91942	Y	Y
	NDUFAF3	25915	Y	Y
	NDUFAF4	29078	Y	Y
	NDUFAF5	79133	Y	Y
	NDUFAF6	137682	Y	Y
	NDUFAF7	55471	Y		Y
	NDUFAF8	284184	Y
	NDUFB1	4707	Y	Y
	NDUFB10	4716	Y	Y
	NDUFB11	54539	Y	Y
	NDUFB2	4708	Y	Y
	NDUFB3	4709	Y	Y
	NDUFB4	4710	Y	Y
	NDUFB5	4711	Y	Y
	NDUFB6	4712	Y	Y
	NDUFB7	4713	Y	Y
	NDUFB8	4714	Y	Y	Y
	NDUFB9	4715	Y	Y
	NDUFC1	4717	Y	Y
	NDUFC2	4718	Y	Y
	NDUFC2-KCTD14	100532726		Y
	NDUFS1	4719	Y	Y	Y
	NDUFS2	4720	Y	Y	Y
	NDUFS3	4722	Y	Y	Y
	NDUFS4	4724	Y	Y
	NDUFS5	4725	Y	Y
	NDUFS6	4726	Y	Y
	NDUFS7	374291	Y	Y	Y
	NDUFS8	4728	Y	Y	Y
	NDUFV1	4723	Y	Y
	NDUFV2	4729	Y	Y
	NDUFV3	4731	Y	Y
	NEU4	129807	Y	Y
	NFS1	9054	Y		Y
	NFU1	27247	Y
	NGRN	51335	Y	Y
	NIF3L1	60491	Y
	NIPSNAP1	8508	Y
	NIPSNAP2	2631	Y	Y
	NIPSNAP3A	25934	Y
	NIPSNAP3B	55335	Y
	NIT1	4817	Y
	NIT2	56954	Y
	NLN	57486	Y
	NLRX1	79671	Y	Y
	NME3	4832	Y
	NME4	4833	Y	Y	Y
	NME6	10201	Y
	NMNAT3	349565	Y		Y
	NNT	23530	Y	Y
	NOA1	84273	Y	Y
	NOCT	25819	Y
	NR3C1	2908			Y
	NRDC	4898	Y
	NRGN	4900		Y
	NRP1	8829		Y
	NSUN2	54888	Y
	NSUN3	63899	Y		Y
	NSUN4	387338	Y		Y
	NT5DC2	64943	Y
	NT5DC3	51559	Y
	NT5M	56953	Y		Y
	NTHL1	4913	Y
	NUBPL	80224	Y		Y
	NUDT1	4521			Y
	NUDT13	25961	Y		Y
	NUDT19	390916	Y
	NUDT2	318	Y		Y
	NUDT5	11164	Y
	NUDT6	11162	Y
	NUDT8	254552	Y
	NUDT9	53343	Y		Y
	OAT	4942	Y		Y
	OCIAD1	54940	Y
	OCIAD2	132299	Y
	OGDH	4967	Y	Y	Y
	OGDHL	55753	Y		Y
	OGG1	4968	Y		Y
	OGT	8473		Y
	OMA1	115209	Y	Y
	OPA1	4976	Y	Y
	OPA3	80207	Y
	OSBPL1A	114876	Y
	OSGEPL1	64172	Y
	OTC	5009	Y	Y	Y
	OXA1L	5018	Y	Y	Y
	OXCT1	5019	Y		Y
	OXCT2	64064	Y		Y
	OXLD1	339229	Y
	OXNAD1	92106	Y
	OXR1	55074	Y
	OXSM	54995	Y
	PABPC5	140886	Y		Y
	PAICS	10606	Y
	PAM16	51025	Y	Y	Y
	PANK2	80025	Y
	PARG	8505			Y
	PARK7	11315	Y		Y
	PARL	55486	Y	Y
	PARS2	25973	Y		Y
	PC	5091	Y		Y
	PCBD2	84105	Y
	PCCA	5095	Y		Y
	PCCB	5096	Y		Y
	PCK2	5106	Y		Y
	PDE12	201626	Y		Y
	PDE2A	5138	Y	Y	Y
	PDF	64146	Y
	PDHA1	5160	Y		Y
	PDHA2	5161	Y		Y
	PDHB	5162	Y		Y
	PDHX	8050	Y		Y
	PDK1	5163	Y		Y
	PDK2	5164	Y		Y
	PDK3	5165	Y		Y
	PDK4	5166	Y		Y
	PDP1	54704	Y		Y
	PDP2	57546	Y		Y
	PDPR	55066	Y		Y
	PDSS1	23590	Y		Y
	PDSS2	57107	Y		Y
	PEMT	10400		Y
	PET100	100131801	Y	Y
	PET117	100303755	Y
	PEX11B	8799	Y
	PGAM5	192111	Y	Y
	PGR	5241		Y
	PGRMC1	10857		Y
	PGS1	9489	Y	Y
	PHB	5245	Y	Y
	PHB2	11331	Y	Y
	PHYH	5264	Y
	PHYKPL	85007			Y
	PI4KB	5298		Y
	PICK1	9463	Y
	PIF1	80119	Y
	PIGBOS1	101928527		Y
	PIN4	5303			Y
	PINK1	65018	Y	Y
	PISD	23761	Y	Y
	PITRM1	10531	Y		Y
	PLA2G2A	5320		Y
	PLA2G4A	5321		Y
	PLA2G4B	100137049		Y
	PLA2G4C	8605		Y
	PLAAT3	11145		Y
	PLD6	201164	Y	Y
	PLEC	5339		Y
	PLEKHN1	84069		Y
	PLGRKT	55848	Y
	PLN	5350		Y
	PLPBP	11212	Y
	PLSCR3	57048	Y	Y
	PMAIP1	5366	Y	Y
	PMPCA	23203	Y	Y
	PMPCB	9512	Y	Y
	PNKD	25953	Y
	PNPLA8	50640	Y	Y
	PNPO	55163	Y
	PNPT1	87178	Y		Y
	POLB	5423	Y
	POLDIP2	26073	Y		Y
	POLG	5428	Y		Y
	POLG2	11232	Y		Y
	POLQ	10721	Y
	POLRMT	5442	Y		Y
	PPA2	27068	Y		Y
	PPIF	10105	Y		Y
	PPM1K	152926	Y		Y
	PPOX	5498	Y	Y
	PPP1CC	5501		Y
	PPP1R15A	23645		Y
	PPP2R2B	5521		Y
	PPTC7	160760	Y		Y
	PRDX2	7001	Y
	PRDX3	10935	Y		Y
	PRDX4	10549	Y
	PRDX5	25824	Y		Y
	PRDX6	9588	Y
	PRELID1	27166	Y
	PRELID2	153768	Y
	PRELID3A	10650	Y
	PRELID3B	51012	Y
	PREPL	9581	Y
	PRIMPOL	201973	Y		Y
	PRKACA	5566	Y
	PRKCA	5578		Y
	PRKN	5071	Y	Y
	PRODH	5625	Y	Y	Y
	PRODH2	58510	Y	Y
	PRORP	9692	Y		Y
	PRSS35	167681	Y
	PRXL2A	84293	Y
	PSEN1	5663		Y
	PSEN2	5664		Y
	PTCD1	26024	Y		Y
	PTCD2	79810	Y
	PTCD3	55037	Y	Y
	PTGES2	80142	Y
	PTPMT1	114971	Y	Y
	PTPN1	5770		Y	Y
	PTRH1	138428	Y
	PTRH2	51651	Y
	PUS1	80324	Y		Y
	PUSL1	126789	Y
	PXMP2	5827	Y
	PXMP4	11264	Y
	PYCR1	5831	Y		Y
	PYCR2	29920	Y		Y
	PYROXD2	84795			Y
	PYURF	100996939	Y
	QARS1	5859			Y
	QDPR	5860	Y
	QRSL1	55278	Y
	QTRT1	81890	Y	Y
	QTRT2	79691		Y
	RAB11FIP5	26056		Y
	RAB24	53917	Y
	RAB32	10981		Y
	RAB5IF	55969	Y	Y
	RAC2	5880		Y
	RAD51	5888			Y
	RAF1	5894		Y
	RARS2	57038	Y		Y
	RBFA	79863	Y
	RCC1L	81554	Y	Y
	RDH13	112724	Y	Y
	RDH14	57665	Y
	RECQL4	9401	Y
	REEP1	65055		Y
	REXO2	25996	Y		Y
	RFK	55312	Y
	RHBDD1	84236		Y
	RHOD	29984		Y
	RHOT1	55288	Y	Y
	RHOT2	89941	Y	Y
	RIDA	10247	Y		Y
	RMDN1	51115	Y
	RMDN3	55177	Y	Y
	RMND1	55005	Y
	RNASEH1	246243	Y
	RNASEL	6041			Y
	RNF144B	255488		Y
	RNF185	91445		Y
	RNF5	6048		Y
	ROMO1	140823	Y	Y
	RPIA	22934	Y
	RPS27A	6233		Y
	RPS3	6188		Y	Y
	RPS6KB1	6198		Y
	RPUSD3	285367	Y		Y
	RPUSD4	84881	Y		Y
	RSAD1	55316	Y
	RSAD2	91543		Y
	RTL10	79680	Y
	RTN4IP1	84816	Y	Y
	SAMM50	25813	Y	Y
	SARDH	1757	Y		Y
	SARM1	23098		Y
	SARS2	54938	Y		Y
	SCO1	6341	Y	Y
	SCO2	9997	Y	Y	Y
	SCP2	6342	Y
	SDHA	6389	Y	Y
	SDHAF1	644096	Y		Y
	SDHAF2	54949	Y		Y
	SDHAF3	57001	Y		Y
	SDHAF4	135154	Y		Y
	SDHB	6390	Y	Y
	SDHC	6391	Y	Y
	SDHD	6392	Y	Y
	SDR39U1	56948	Y
	SDSL	113675	Y
	SELENOO	83642	Y
	SEPTIN4	5414	Y	Y
	SERAC1	84947	Y
	SERHL2	253190	Y
	SETD9	133383	Y
	SFXN1	94081	Y	Y
	SFXN2	118980	Y	Y
	SFXN3	81855	Y	Y
	SFXN4	119559	Y	Y
	SFXN5	94097	Y	Y
	SH3GLB1	51100		Y
	SHC1	6464			Y
	SHMT2	6472	Y	Y	Y
	SIRT3	23410	Y		Y
	SIRT4	23409	Y	Y	Y
	SIRT5	23408	Y		Y
	SLC11A2	4891		Y
	SLC22A14	9389		Y
	SLC25A1	6576	Y	Y
	SLC25A10	1468	Y	Y
	SLC25A11	8402	Y	Y
	SLC25A12	8604	Y	Y
	SLC25A13	10165	Y	Y
	SLC25A14	9016	Y	Y
	SLC25A15	10166	Y	Y
	SLC25A16	8034	Y	Y
	SLC25A18	83733	Y	Y
	SLC25A19	60386	Y	Y
	SLC25A2	83884		Y
	SLC25A20	788	Y	Y
	SLC25A21	89874	Y	Y
	SLC25A22	79751	Y	Y
	SLC25A23	79085	Y	Y
	SLC25A24	29957	Y	Y
	SLC25A25	114789	Y	Y
	SLC25A26	115286	Y	Y
	SLC25A27	9481	Y	Y
	SLC25A28	81894	Y	Y
	SLC25A29	123096	Y	Y
	SLC25A3	5250	Y	Y
	SLC25A30	253512	Y	Y
	SLC25A31	83447	Y	Y
	SLC25A32	81034	Y	Y
	SLC25A33	84275	Y	Y
	SLC25A34	284723	Y	Y
	SLC25A35	399512	Y	Y
	SLC25A36	55186	Y	Y
	SLC25A37	51312	Y	Y
	SLC25A38	54977	Y	Y
	SLC25A39	51629	Y	Y
	SLC25A4	291	Y	Y
	SLC25A40	55972	Y	Y
	SLC25A41	284427	Y	Y
	SLC25A42	284439	Y	Y
	SLC25A43	203427	Y	Y
	SLC25A44	9673	Y	Y
	SLC25A45	283130	Y	Y
	SLC25A46	91137	Y	Y
	SLC25A47	283600	Y	Y
	SLC25A48	153328	Y	Y
	SLC25A5	292	Y	Y	Y
	SLC25A51	92014	Y	Y
	SLC25A52	147407	Y	Y
	SLC25A53	401612	Y	Y
	SLC25A6	293	Y	Y
	SLC27A1	376497		Y
	SLC27A3	11000		Y
	SLC30A9	10463	Y
	SLC44A1	23446		Y
	SLC8A3	6547		Y
	SLC8B1	80024	Y	Y
	SLC9B2	133308		Y
	SLIRP	81892	Y
	SMCP	4184		Y
	SMDT1	91689	Y	Y	Y
	SMIM20	389203	Y	Y
	SMIM8	57150	Y
	SNAP29	9342	Y
	SND1	27044	Y
	SNN	8303		Y
	SOD1	6647	Y		Y
	SOD2	6648	Y		Y
	SORD	6652		Y
	SOX10	6663		Y
	SPART	23111		Y
	SPATA18	132671		Y
	SPATA19	219938	Y	Y
	SPATA20	64847	Y
	SPG7	6687	Y	Y
	SPHK2	56848	Y	Y
	SPHKAP	80309	Y
	SPIRE1	56907	Y	Y
	SPNS1	83985		Y
	SPR	6697	Y
	SPRYD4	283377	Y
	SPTLC2	9517	Y
	SQOR	58472	Y	Y
	SRC	6714		Y
	SSBP1	6742	Y		Y
	STAR	6770	Y
	STARD13	90627		Y
	STARD7	56910	Y	Y
	STMP1	647087		Y
	STOM	2040	Y
	STOML2	30968	Y	Y
	STX17	55014	Y
	STYXL1	51657	Y		Y
	SUCLA2	8803	Y		Y
	SUCLG1	8802	Y		Y
	SUCLG2	8801	Y		Y
	SUGCT	79783	Y
	SUOX	6821	Y		Y
	SUPV3L1	6832	Y		Y
	SURF1	6834	Y	Y
	SYNJ2BP	55333	Y	Y
	TACO1	51204	Y
	TAMM41	132001	Y	Y
	TARS2	80222	Y		Y
	TAZ	6901	Y	Y
	TBRG4	9238	Y		Y
	TCAIM	285343	Y
	TDH	157739		Y
	TDRD7	23424			Y
	TDRKH	11022	Y
	TEFM	79736	Y		Y
	TERT	7015			Y
	TFAM	7019	Y		Y
	TFB1M	51106	Y		Y
	TFB2M	64216	Y		Y
	THEM4	117145	Y	Y	Y
	THEM5	284486	Y		Y
	THG1L	54974	Y	Y
	THNSL1	79896	Y
	TIGAR	57103		Y
	TIMM10	26519	Y	Y
	TIMM10B	26515	Y	Y
	TIMM13	26517	Y	Y
	TIMM17A	10440	Y	Y
	TIMM17B	10245	Y	Y
	TIMM21	29090	Y	Y
	TIMM22	29928	Y	Y
	TIMM23	100287932	Y	Y
	TIMM23B	100652748		Y
	TIMM29	90580	Y	Y
	TIMM44	10469	Y	Y	Y
	TIMM50	92609	Y	Y
	TIMM8A	1678	Y	Y
	TIMM8B	26521	Y	Y
	TIMM9	26520	Y	Y
	TIMMDC1	51300	Y	Y
	TK2	7084	Y		Y
	TMBIM6	7009		Y
	TMEM11	8834	Y	Y
	TMEM126A	84233	Y	Y
	TMEM126B	55863	Y	Y
	TMEM135	65084		Y
	TMEM143	55260	Y
	TMEM14A	28978		Y
	TMEM14B	81853		Y
	TMEM14C	51522	Y	Y
	TMEM14DP	645203		Y
	TMEM14EP	645843		Y
	TMEM173	340061		Y
	TMEM177	80775	Y	Y
	TMEM186	25880	Y	Y
	TMEM205	374882	Y
	TMEM242	729515		Y
	TMEM65	157378	Y	Y
	TMEM70	54968	Y	Y
	TMLHE	55217	Y		Y
	TMX2	51075		Y
	TOMM20	9804	Y	Y
	TOMM20L	387990	Y	Y
	TOMM22	56993	Y	Y
	TOMM34	10953	Y	Y
	TOMM40	10452	Y	Y
	TOMM40L	84134	Y	Y
	TOMM5	401505	Y	Y
	TOMM6	100188893	Y	Y
	TOMM7	54543	Y	Y
	TOMM70	9868	Y	Y
	TOP1MT	116447	Y		Y
	TOP3A	7156	Y		Y
	TP53	7157			Y
	TP53AIP1	63970			Y
	TRAF3IP3	80342		Y
	TRAK1	22906		Y
	TRAP1	10131	Y	Y	Y
	TRIAP1	51499	Y
	TRIM14	9830		Y
	TRIT1	54802	Y		Y
	TRMT1	55621	Y
	TRMT10B	158234		Y
	TRMT10C	54931	Y		Y
	TRMT2B	79979	Y
	TRMT5	57570	Y		Y
	TRMT61B	55006	Y		Y
	TRMU	55687	Y
	TRNT1	51095	Y		Y
	TRUB2	26995	Y		Y
	TSFM	10102	Y		Y
	TST	7263	Y		Y
	TSTD1	100131187	Y
	TSTD3	100130890	Y
	TTC19	54902	Y	Y
	TUFM	7284	Y		Y
	TWNK	56652	Y		Y
	TXN2	25828	Y		Y
	TXNRD1	7296	Y
	TXNRD2	10587	Y		Y
	TYMS	7298		Y	Y
	UBA52	7311		Y
	UBB	7314		Y
	UBC	7316		Y
	UBIAD1	29914		Y
	UCP1	7350	Y	Y
	UCP2	7351	Y	Y
	UCP3	7352	Y	Y
	ULK1	8408		Y
	UNG	7374	Y
	UQCC1	55245	Y	Y
	UQCC2	84300	Y	Y	Y
	UQCC3	790955	Y	Y
	UQCR10	29796	Y	Y
	UQCR11	10975	Y	Y
	UQCRB	7381	Y	Y
	UQCRC1	7384	Y	Y
	UQCRC2	7385	Y	Y
	UQCRFS1	7386	Y	Y
	UQCRFS1P1	100128525		Y
	UQCRH	7388	Y	Y
	UQCRHL	440567		Y
	UQCRQ	27089	Y	Y
	USP30	84749	Y	Y
	VAMP1	6843		Y
	VARS2	57176	Y
	VAT1	10493		Y
	VDAC1	7416	Y	Y	Y
	VDAC2	7417	Y	Y	Y
	VDAC3	7419	Y	Y
	VPS13A	23230		Y
	VPS13C	54832		Y
	VPS13D	55187	Y
	VRK2	7444		Y
	VWA8	23078	Y
	WARS2	10352	Y		Y
	WASF1	8936		Y
	WDR93	56964		Y
	XPNPEP3	63929	Y
	YARS2	51067	Y		Y
	YBEY	54059	Y
	YME1L1	10730	Y	Y
	YRDC	79693	Y
	ZADH2	284273	Y
	ZDHHC8	29801		Y
	ZNFX1	57169		Y
