## Supplementary Table 6 for "Protein network analysis links the NSL complex to Parkinson’s disease and mitochondrial biology"

### Sheet: Supplementary Table 6
Key	PD gene name	GWAS	Panelapp	Mendelian
Mendelian PD	ARIH2	Y
	ATXN3		Y
	BAG3	Y
	CAMK2D	Y
	CCAR2	Y
	CUEDC2	Y
	CYLD	Y
	DLST	Y
	DPM3	Y
	ERCC8	Y
	FBXO7		Y	Y
	FTL		Y
	GAK	Y
	GALC	Y
	GBA		Y	Y
	HTT		Y
	IP6K2	Y
	KCNIP3	Y
	LRRK2	Y	Y	Y
	MAP4K4	Y
	MAPT	Y	Y
	MCCC1	Y
	MEX3C	Y
	NDUFAF2	Y
	NDUFAF3	Y
	NEK1	Y
	PARK7		Y	Y
	POLR2A	Y
	PPIP5K2	Y
	PPP2R2B		Y
	PRKN		Y	Y
	PRKRA		Y	Y
	RAB29	Y
	SETD1A	Y
	SGF29	Y
	SH3GL2	Y
	SNCA	Y	Y	Y
	STX4	Y
	TBP		Y
	TRIM31	Y
	TUBB4A		Y
	TUFM	Y
	VAMP4	Y
	VPS35		Y	Y
	ZNF668	Y
