## Supplementary Table 7 for "Protein network analysis links the NSL complex to Parkinson’s disease and mitochondrial biology"

### Sheet: Supplementary Table 7
Seed: Gene name	Interactor: Gene name	Interactor: EntrezID	Final_Score
ATN1	BAIAP2	10458	5
ATN1	EWSR1	2130	4
ATN1	ITCH	83737	3
ATN1	MAGI1	9223	3
ATN1	MAGI2	9863	3
ATN1	PLEKHA5	54477	3
ATN1	RBFOX1	54715	4
ATN1	RERE	473	4
ATN1	RHOXF2	84528	3
ATN1	RUNX1T1	862	4
ATN1	SIAH1	6477	3
ATN1	TRIP6	7205	4
ATN1	WDR5	11091	8
ATN1	WWP1	11059	3
ATN1	WWP2	11060	4
CAMK2D	ARHGAP25	9938	3
CAMK2D	BANP	54971	3
CAMK2D	CAMK2A	815	8
CAMK2D	CAMK2B	816	5
CAMK2D	CAMK2D	817	5
CAMK2D	CAMK2G	818	5
CAMK2D	DNAL4	10126	3
CAMK2D	ECHS1	1892	3
CAMK2D	FNDC3B	64778	4
CAMK2D	HDAC4	9759	5
CAMK2D	MAGEB4	4115	3
CAMK2D	MRPL11	65003	3
CAMK2D	MYC	4609	5
CAMK2D	SCN5A	6331	4
CAMK2D	TIRAP	114609	3
CAMK2D	TNPO2	30000	3
CAMK2D	TTC5	91875	4
CCAR2	CDK9	1025	4
CCAR2	CEP170	9859	5
CCAR2	CEP170P1	645455	6
CCAR2	COPS5	10987	3
CCAR2	CUL3	8452	3
CCAR2	FOXB1	27023	3
CCAR2	FOXH1	8928	3
CCAR2	FOXP3	50943	3
CCAR2	FOXQ1	94234	3
CCAR2	HAO1	54363	3
CCAR2	HNRNPA1	3178	4
CCAR2	HSD17B10	3028	3
CCAR2	HSPA8	3312	5
CCAR2	KCNAB2	8514	3
CCAR2	MCC	4163	3
CCAR2	MYC	4609	7
CCAR2	PPP2R2A	5520	3
CCAR2	PPP2R2B	5521	3
CCAR2	PPP2R2D	55844	3
CCAR2	SIRT1	23411	3
CCAR2	SOD1	6647	3
CCAR2	SOX2	6657	3
CCAR2	TUBA1A	7846	3
CCAR2	TUBB3	10381	3
CCAR2	TUBB8	347688	3
CCAR2	ZNF335	63925	5
CSTA	CTSB	1508	5
CSTA	CTSL	1514	3
CSTA	CUL2	8453	3
CSTA	CUL4B	8450	3
CSTA	EGFR	1956	3
CSTA	FOXR1	283150	3
CYLD	AKT1	207	3
CYLD	AURKB	9212	3
CYLD	CEP192	55125	5
CYLD	CLIP3	25999	3
CYLD	CYLD	1540	4
CYLD	FGL2	10875	3
CYLD	HDAC6	10013	4
CYLD	IKBKE	9641	3
CYLD	IKBKG	8517	11
CYLD	ITCH	83737	3
CYLD	LMNA	4000	4
CYLD	MAP3K7	6885	3
CYLD	MAPRE1	22919	5
CYLD	MIB2	142678	3
CYLD	OPTN	10133	6
CYLD	PTPA	5524	3
CYLD	RIPK1	8737	4
CYLD	RNF31	55072	6
CYLD	SHARPIN	81858	3
CYLD	SPATA2	9825	6
CYLD	SPATA2L	124044	3
CYLD	SPHK1	8877	3
CYLD	TBK1	29110	4
CYLD	TNF	7124	3
CYLD	TNFRSF1A	7132	4
CYLD	TP53	7157	4
CYLD	TRAF2	7186	6
CYLD	TRAF6	7189	5
CYLD	TRAIP	10293	3
CYLD	TUBA1A	7846	5
CYLD	UBC	7316	4
CYLD	YWHAB	7529	3
LRRK2	ABCE1	6059	4
LRRK2	ACIN1	22985	3
LRRK2	ACTB	60	3
LRRK2	ACTG1	71	5
LRRK2	ACTR2	10097	3
LRRK2	ADRM1	11047	3
LRRK2	AGO1	26523	3
LRRK2	AGO2	27161	3
LRRK2	AHCYL1	10768	4
LRRK2	AIFM1	9131	4
LRRK2	AKT1	207	3
LRRK2	ANKS4B	257629	3
LRRK2	AP3B1	8546	4
LRRK2	ARFGAP1	55738	7
LRRK2	ARHGEF7	8874	5
LRRK2	ARPC1B	10095	3
LRRK2	ARPC2	10109	3
LRRK2	ATP5MG	10632	3
LRRK2	ATP5PO	539	4
LRRK2	BAG2	9532	3
LRRK2	BAG5	9529	7
LRRK2	CBLB	868	4
LRRK2	CBX3	11335	3
LRRK2	CCT3	7203	4
LRRK2	CDC37	11140	8
LRRK2	CDC42	998	5
LRRK2	CDC42EP3	10602	3
LRRK2	CFAP20	29105	4
LRRK2	CHD1L	9557	3
LRRK2	CHGB	1114	4
LRRK2	CKAP5	9793	4
LRRK2	CNP	1267	4
LRRK2	COPG2	26958	4
LRRK2	COQ8A	56997	4
LRRK2	CSE1L	1434	3
LRRK2	CSNK1A1	1452	3
LRRK2	CSNK1D	1453	4
LRRK2	CUEDC1	404093	3
LRRK2	CYFIP1	23191	4
LRRK2	DDB1	1642	4
LRRK2	DFFA	1676	3
LRRK2	DIS3	22894	4
LRRK2	DNAJA1	3301	5
LRRK2	DNM1	1759	4
LRRK2	DNM1L	10059	9
LRRK2	DVL1	1855	4
LRRK2	DVL2	1856	4
LRRK2	DVL3	1857	4
LRRK2	DYNC1H1	1778	3
LRRK2	ECHS1	1892	5
LRRK2	EEF1A2	1917	4
LRRK2	EEF1G	1937	4
LRRK2	EEF2	1938	4
LRRK2	EIF4EBP1	1978	3
LRRK2	EMD	2010	3
LRRK2	EPRS1	2058	3
LRRK2	GAK	2580	6
LRRK2	GNAI2	2771	3
LRRK2	GSK3B	2932	4
LRRK2	HACD3	51495	4
LRRK2	HSP90AA1	3320	14
LRRK2	HSP90AB1	3326	6
LRRK2	HSPA4	3308	3
LRRK2	HSPA8	3312	8
LRRK2	HSPA9	3313	3
LRRK2	KIF2A	3796	4
LRRK2	KPNB1	3837	4
LRRK2	LAMP2	3920	3
LRRK2	LARP4	113251	4
LRRK2	LARP7	51574	4
LRRK2	LAS1L	81887	4
LRRK2	LDHA	3939	4
LRRK2	LDHB	3945	3
LRRK2	LGALS8	3964	3
LRRK2	LMNB1	4001	3
LRRK2	LMNB2	84823	3
LRRK2	LRP6	4040	5
LRRK2	LRRC47	57470	4
LRRK2	LRRK1	79705	3
LRRK2	LRRK2	120892	47
LRRK2	MAP1B	4131	7
LRRK2	MAP2K3	5606	5
LRRK2	MAP2K6	5608	5
LRRK2	MAP2K7	5609	4
LRRK2	MAPT	4137	5
LRRK2	MATK	4145	3
LRRK2	MBP	4155	7
LRRK2	MDN1	23195	3
LRRK2	MFN2	9927	3
LRRK2	MMS19	64210	4
LRRK2	MOGS	7841	4
LRRK2	MRPL19	9801	4
LRRK2	MSH2	4436	4
LRRK2	MSN	4478	13
LRRK2	MTHFD2	10797	4
LRRK2	MYL6	4637	4
LRRK2	MYL9	10398	4
LRRK2	MYO1B	4430	5
LRRK2	MYO1C	4641	5
LRRK2	MYO1D	4642	4
LRRK2	NCL	4691	5
LRRK2	NCLN	56926	4
LRRK2	NDUFAF7	55471	3
LRRK2	NEK1	4750	3
LRRK2	NUP107	57122	4
LRRK2	NUP133	55746	6
LRRK2	NUP160	23279	4
LRRK2	OPA1	4976	4
LRRK2	PAK6	56924	3
LRRK2	PCNA	5111	4
LRRK2	PFKP	5214	4
LRRK2	PKM	5315	4
LRRK2	PLEC	5339	3
LRRK2	PPP1CA	5499	5
LRRK2	PPP1R8	5511	4
LRRK2	PPP2R2A	5520	4
LRRK2	PRDX3	10935	7
LRRK2	PRKACA	5566	4
LRRK2	PRKDC	5591	4
LRRK2	PRPF6	24148	4
LRRK2	PSMD11	5717	3
LRRK2	PSMD2	5708	4
LRRK2	PSMD6	9861	4
LRRK2	PTCD3	55037	4
LRRK2	PYGB	5834	4
LRRK2	RAB10	10890	4
LRRK2	RAB1B	81876	4
LRRK2	RAB29	8934	7
LRRK2	RAB32	10981	7
LRRK2	RAB38	23682	3
LRRK2	RAB5B	5869	8
LRRK2	RAB8A	4218	4
LRRK2	RAC1	5879	3
LRRK2	RANBP2	5903	3
LRRK2	RBBP7	5931	3
LRRK2	RBM39	9584	4
LRRK2	RGS2	5997	4
LRRK2	RIF1	55183	3
LRRK2	RO60	6738	4
LRRK2	RPL10A	4736	5
LRRK2	RPL11	6135	4
LRRK2	RPL12	6136	4
LRRK2	RPL13	6137	5
LRRK2	RPL14	9045	3
LRRK2	RPL19	6143	4
LRRK2	RPL23	9349	4
LRRK2	RPL23A	6147	3
LRRK2	RPL24	6152	4
LRRK2	RPL3	6122	4
LRRK2	RPL30	6156	4
LRRK2	RPL34	6164	4
LRRK2	RPS11	6205	5
LRRK2	RPS13	6207	4
LRRK2	RPS14	6208	4
LRRK2	RPS15	6209	6
LRRK2	RPS15A	6210	4
LRRK2	RPS16	6217	5
LRRK2	RPS18	6222	4
LRRK2	RPS2	6187	5
LRRK2	RPS20	6224	6
LRRK2	RPS23	6228	3
LRRK2	RPS27	6232	5
LRRK2	RPS3	6188	5
LRRK2	RPS3A	6189	4
LRRK2	RPS7	6201	4
LRRK2	RPS8	6202	4
LRRK2	RUVBL2	10856	3
LRRK2	SAMHD1	25939	4
LRRK2	SEC16A	9919	4
LRRK2	SENP3	26168	4
LRRK2	SF3B2	10992	4
LRRK2	SF3B3	23450	4
LRRK2	SFN	2810	6
LRRK2	SFXN1	94081	4
LRRK2	SH3GL1	6455	4
LRRK2	SH3GL2	6456	3
LRRK2	SLC25A11	8402	4
LRRK2	SLC25A22	79751	4
LRRK2	SLC25A4	291	4
LRRK2	SLC25A5	292	4
LRRK2	SLC25A6	293	4
LRRK2	SNAPIN	23557	5
LRRK2	SNCA	6622	4
LRRK2	SPTLC1	10558	4
LRRK2	SQSTM1	8878	7
LRRK2	SSR4	6748	4
LRRK2	STUB1	10273	7
LRRK2	TCF25	22980	4
LRRK2	TP53	7157	5
LRRK2	TPR	7175	3
LRRK2	TTC27	55622	4
LRRK2	TUBA1A	7846	7
LRRK2	TUBA1C	84790	5
LRRK2	TUBB	203068	9
LRRK2	TUBB2A	7280	4
LRRK2	TUBB3	10381	3
LRRK2	TUBB4A	10382	5
LRRK2	TUBB4B	10383	4
LRRK2	TUBB6	84617	4
LRRK2	TUBG1	7283	4
LRRK2	TUFM	7284	4
LRRK2	USP39	10713	4
LRRK2	VIM	7431	3
LRRK2	VPS4A	27183	4
LRRK2	WSB1	26118	5
LRRK2	YWHAB	7529	6
LRRK2	YWHAE	7531	7
LRRK2	YWHAG	7532	8
LRRK2	YWHAH	7533	5
LRRK2	YWHAQ	10971	10
LRRK2	YWHAZ	7534	11
LRRK2	ZRANB2	9406	4
MAPT	AATF	26574	3
MAPT	ABL1	25	4
MAPT	ACTB	60	4
MAPT	AKT1	207	3
MAPT	ANXA2	302	4
MAPT	AP2M1	1173	3
MAPT	APOE	348	8
MAPT	APP	351	6
MAPT	BAG1	573	3
MAPT	BAIAP2	10458	3
MAPT	BIN1	274	8
MAPT	CALM2	805	4
MAPT	CCT5	22948	3
MAPT	CDK5	1020	6
MAPT	CSNK1A1	1452	3
MAPT	CSNK1D	1453	3
MAPT	DCTN1	1639	10
MAPT	DCTN2	10540	4
MAPT	DDX6	1656	6
MAPT	DGUOK	1716	3
MAPT	DNAAF2	55172	3
MAPT	EEF1A1	1915	3
MAPT	EEF1A2	1917	3
MAPT	EGFR	1956	5
MAPT	EWSR1	2130	4
MAPT	FKBP5	2289	6
MAPT	FYN	2534	9
MAPT	GSK3A	2931	4
MAPT	GSK3B	2932	17
MAPT	HAX1	10456	3
MAPT	HDAC6	10013	3
MAPT	HNRNPD	3184	4
MAPT	HNRNPR	10236	4
MAPT	HSP90AB1	3326	8
MAPT	HSPA1A	3303	6
MAPT	HSPA4	3308	5
MAPT	HSPA8	3312	8
MAPT	LRRK2	120892	5
MAPT	MAPRE1	22919	4
MAPT	MAPRE3	22924	3
MAPT	MAPT	4137	5
MAPT	MARCHF7	64844	4
MAPT	MARK1	4139	6
MAPT	MARK2	2011	8
MAPT	MARK3	4140	3
MAPT	MARK4	57787	5
MAPT	MSI1	4440	3
MAPT	MSI2	124540	3
MAPT	NPTX1	4884	3
MAPT	NUFIP1	26747	3
MAPT	P4HB	5034	4
MAPT	PIK3R1	5295	3
MAPT	PIN1	5300	4
MAPT	PRKACA	5566	7
MAPT	PRKN	5071	5
MAPT	PSMC2	5701	3
MAPT	PSMD2	5708	4
MAPT	RPL28	6158	3
MAPT	RPLP0	6175	3
MAPT	RPS6KB1	6198	4
MAPT	S100B	6285	3
MAPT	SFN	2810	5
MAPT	SGK1	6446	3
MAPT	SIRT1	23411	3
MAPT	SLC1A2	6506	3
MAPT	SNCA	6622	11
MAPT	SPTAN1	6709	3
MAPT	SQSTM1	8878	3
MAPT	SRC	6714	3
MAPT	SRP14	6727	3
MAPT	STAU1	6780	5
MAPT	STUB1	10273	14
MAPT	SYK	6850	3
MAPT	SYNCRIP	10492	3
MAPT	TUBA1A	7846	7
MAPT	TUBA4A	7277	6
MAPT	TUBB3	10381	6
MAPT	UBASH3B	84959	3
MAPT	YWHAB	7529	5
MAPT	YWHAE	7531	4
MAPT	YWHAG	7532	4
MAPT	YWHAH	7533	3
MAPT	YWHAQ	10971	5
MAPT	YWHAZ	7534	13
PPP2R2B	ACACA	31	3
PPP2R2B	ACLY	47	3
PPP2R2B	ATXN2L	11273	3
PPP2R2B	BAG2	9532	3
PPP2R2B	CALM2	805	3
PPP2R2B	CAPZA1	829	4
PPP2R2B	CAPZB	832	3
PPP2R2B	CCAR2	57805	3
PPP2R2B	CCT2	10576	5
PPP2R2B	CCT3	7203	5
PPP2R2B	CCT4	10575	5
PPP2R2B	CCT5	22948	5
PPP2R2B	CCT6A	908	5
PPP2R2B	CCT7	10574	5
PPP2R2B	CCT8	10694	3
PPP2R2B	CDCA4	55038	5
PPP2R2B	DBN1	1627	3
PPP2R2B	DCD	117159	3
PPP2R2B	DDX17	10521	3
PPP2R2B	DDX3X	1654	3
PPP2R2B	DSP	1832	3
PPP2R2B	FAM122A	116224	4
PPP2R2B	H1-4	3008	3
PPP2R2B	HCFC1	3054	3
PPP2R2B	HNRNPK	3190	3
PPP2R2B	HNRNPU	3192	3
PPP2R2B	HSPA5	3309	3
PPP2R2B	HSPA8	3312	3
PPP2R2B	HSPA9	3313	3
PPP2R2B	IER5	51278	4
PPP2R2B	IQGAP1	8826	3
PPP2R2B	IRS4	8471	3
PPP2R2B	JUN	3725	3
PPP2R2B	JUP	3728	3
PPP2R2B	KLHL15	80311	3
PPP2R2B	KRT1	3848	3
PPP2R2B	KRT10	3858	3
PPP2R2B	KRT14	3861	3
PPP2R2B	KRT16	3868	3
PPP2R2B	KRT2	3849	3
PPP2R2B	KRT5	3852	3
PPP2R2B	KRT6B	3854	3
PPP2R2B	KRT9	3857	3
PPP2R2B	MAP7	9053	3
PPP2R2B	MCCC2	64087	3
PPP2R2B	MRPS27	23107	3
PPP2R2B	MRPS34	65993	3
PPP2R2B	MTCL1	23255	5
PPP2R2B	MTREX	23517	4
PPP2R2B	MYL6	4637	3
PPP2R2B	MYO9A	4649	4
PPP2R2B	PC	5091	3
PPP2R2B	PPME1	51400	3
PPP2R2B	PPP2CA	5515	6
PPP2R2B	PPP2CB	5516	7
PPP2R2B	PPP2R1A	5518	12
PPP2R2B	PPP2R1B	5519	5
PPP2R2B	PPP2R2C	5522	4
PPP2R2B	PPP4C	5531	5
PPP2R2B	PRDX1	5052	3
PPP2R2B	RBM7	10179	3
PPP2R2B	RECQL4	9401	3
PPP2R2B	RPL17	6139	3
PPP2R2B	RPL23	9349	3
PPP2R2B	RPL24	6152	3
PPP2R2B	RPS11	6205	3
PPP2R2B	RPS14	6208	3
PPP2R2B	RPS4X	6191	3
PPP2R2B	RPS6	6194	3
PPP2R2B	S100A7	6278	3
PPP2R2B	S100A8	6279	3
PPP2R2B	S100A9	6280	3
PPP2R2B	SERTAD4	56256	3
PPP2R2B	SIK2	23235	3
PPP2R2B	SKA1	220134	5
PPP2R2B	SKA2	348235	3
PPP2R2B	SKA3	221150	5
PPP2R2B	SUGP2	10147	3
PPP2R2B	TCP1	6950	5
PPP2R2B	TRIM28	10155	3
PPP2R2B	TUBB	203068	3
PPP2R2B	TUBB4B	10383	3
PPP2R2B	TUFM	7284	3
PPP2R2B	ZC3HAV1	56829	3
PPP2R2B	ZCCHC8	55596	4
SETD1A	ASH2L	9070	12
SETD1A	CREBBP	1387	3
SETD1A	CXXC1	30827	15
SETD1A	DPY30	84661	5
SETD1A	EDA	1896	3
SETD1A	EP300	2033	3
SETD1A	HCFC1	3054	3
SETD1A	NUP50	10762	3
SETD1A	OGT	8473	3
SETD1A	PRMT2	3275	3
SETD1A	RBBP5	5929	13
SETD1A	TP53	7157	3
SETD1A	USF1	7391	3
SETD1A	WDR5	11091	14
SETD1A	WDR82	80335	7
SGF29	ATXN7	6314	5
SGF29	ATXN7L2	127002	4
SGF29	ATXN7L3	56970	6
SGF29	BANP	54971	3
SGF29	C1orf122	127687	3
SGF29	CATSPER4	378807	3
SGF29	CEP250	11190	3
SGF29	DR1	1810	7
SGF29	DTNA	1837	3
SGF29	DTNB	1838	3
SGF29	EDC4	23644	6
SGF29	FAAP100	80233	3
SGF29	FYCO1	79443	3
SGF29	ITPRID2	6744	3
SGF29	KAT14	57325	7
SGF29	KAT2A	2648	9
SGF29	KAT2B	8850	6
SGF29	KIF2C	11004	3
SGF29	KIF5B	3799	3
SGF29	KNSTRN	90417	5
SGF29	KRT15	3866	5
SGF29	MBIP	51562	8
SGF29	MPRIP	23164	3
SGF29	NDC80	10403	4
SGF29	RAB11FIP5	26056	3
SGF29	RABGAP1L	9910	3
SGF29	REPS1	85021	3
SGF29	RINT1	60561	4
SGF29	SH3GL1	6455	3
SGF29	SNAP29	9342	3
SGF29	SPC24	147841	3
SGF29	SUPT20H	55578	7
SGF29	SUPT3H	8464	8
SGF29	SUPT7L	9913	7
SGF29	TADA1	117143	7
SGF29	TADA2A	6871	8
SGF29	TADA2B	93624	7
SGF29	TADA3	10474	14
SGF29	TAF10	6881	4
SGF29	TAF12	6883	4
SGF29	TAF5L	27097	7
SGF29	TAF6L	10629	5
SGF29	TAF9B	51616	5
SGF29	TCF12	6938	3
SGF29	TCF4	6925	8
SGF29	TFPT	29844	3
SGF29	TP53BP2	7159	3
SGF29	TRRAP	8295	6
SGF29	USP22	23326	3
SGF29	WDR37	22884	5
SGF29	WDR5	11091	8
SGF29	YEATS2	55689	8
SGF29	ZZZ3	26009	8
UBTF	CSNK2A1	1457	3
UBTF	CTDSP2	10106	3
UBTF	EDA	1896	3
UBTF	ESR1	2099	3
UBTF	HDAC1	3065	4
UBTF	IRS1	3667	3
UBTF	KAT5	10524	5
UBTF	MYBBP1A	10514	5
UBTF	MYC	4609	4
UBTF	POLR1A	25885	4
UBTF	PTGER3	5733	3
UBTF	RB1	5925	4
UBTF	RUNX2	860	3
UBTF	SET	6418	4
UBTF	SIRT7	51547	5
UBTF	TAF1	6872	3
UBTF	TAF1C	9013	3
UBTF	TAF1D	79101	3
UBTF	VTI1B	10490	3
VPS35	APP	351	4
VPS35	ATG9A	79065	3
VPS35	FN1	2335	3
VPS35	MCM7	4176	3
VPS35	MRM1	79922	3
VPS35	MTNR1B	4544	3
VPS35	RIOK2	55781	3
VPS35	SNX1	6642	5
VPS35	SNX2	6643	6
VPS35	SNX3	8724	5
VPS35	TBC1D5	9779	3
VPS35	TTC4	7268	3
VPS35	UPF1	5976	3
VPS35	USP48	84196	3
VPS35	VPS26A	9559	17
VPS35	VPS26B	112936	9
VPS35	VPS29	51699	16
VPS35	WASHC2C	253725	3
WDR5B	ATP13A2	23400	3
