## Supplementary Table 8 for "Protein network analysis links the NSL complex to Parkinson’s disease and mitochondrial biology"

### Sheet: Supplementary Table 8
	PD-CORE interactome: First layer interactor (Gene name)
Second layer Interactor: Gene name	ATN1	CAMK2D	CCAR2	CSTA	CYLD	LRRK2	MAPT	PPP2R2B	SETD1A	SGF29	UBTF	VPS35	WDR5B	sum*
HSPA8	0	0	1	0	0	1	1	1	0	0	0	0	0	4
TUBA1A	0	0	1	0	1	1	1	0	0	0	0	0	0	4
AKT1	0	0	0	0	1	1	1	0	0	0	0	0	0	3
MYC	0	1	1	0	0	0	0	0	0	0	1	0	0	3
TP53	0	0	0	0	1	1	0	0	1	0	0	0	0	3
TUBB3	0	0	1	0	0	1	1	0	0	0	0	0	0	3
WDR5	1	0	0	0	0	0	0	0	1	1	0	0	0	3
YWHAB	0	0	0	0	1	1	1	0	0	0	0	0	0	3
ACTB	0	0	0	0	0	1	1	0	0	0	0	0	0	2
APP	0	0	0	0	0	0	1	0	0	0	0	1	0	2
BAG2	0	0	0	0	0	1	0	1	0	0	0	0	0	2
BAIAP2	1	0	0	0	0	0	1	0	0	0	0	0	0	2
BANP	0	1	0	0	0	0	0	0	0	1	0	0	0	2
CALM2	0	0	0	0	0	0	1	1	0	0	0	0	0	2
CCT3	0	0	0	0	0	1	0	1	0	0	0	0	0	2
CCT5	0	0	0	0	0	0	1	1	0	0	0	0	0	2
CSNK1A1	0	0	0	0	0	1	1	0	0	0	0	0	0	2
CSNK1D	0	0	0	0	0	1	1	0	0	0	0	0	0	2
ECHS1	0	1	0	0	0	1	0	0	0	0	0	0	0	2
EDA	0	0	0	0	0	0	0	0	1	0	1	0	0	2
EEF1A2	0	0	0	0	0	1	1	0	0	0	0	0	0	2
EGFR	0	0	0	1	0	0	1	0	0	0	0	0	0	2
EWSR1	1	0	0	0	0	0	1	0	0	0	0	0	0	2
GSK3B	0	0	0	0	0	1	1	0	0	0	0	0	0	2
HCFC1	0	0	0	0	0	0	0	1	1	0	0	0	0	2
HDAC6	0	0	0	0	1	0	1	0	0	0	0	0	0	2
HSP90AB1	0	0	0	0	0	1	1	0	0	0	0	0	0	2
HSPA4	0	0	0	0	0	1	1	0	0	0	0	0	0	2
HSPA9	0	0	0	0	0	1	0	1	0	0	0	0	0	2
ITCH	1	0	0	0	1	0	0	0	0	0	0	0	0	2
LRRK2	0	0	0	0	0	1	1	0	0	0	0	0	0	2
MAPRE1	0	0	0	0	1	0	1	0	0	0	0	0	0	2
MAPT	0	0	0	0	0	1	1	0	0	0	0	0	0	2
MYL6	0	0	0	0	0	1	0	1	0	0	0	0	0	2
PPP2R2A	0	0	1	0	0	1	0	0	0	0	0	0	0	2
PRKACA	0	0	0	0	0	1	1	0	0	0	0	0	0	2
PSMD2	0	0	0	0	0	1	1	0	0	0	0	0	0	2
RPL23	0	0	0	0	0	1	0	1	0	0	0	0	0	2
RPL24	0	0	0	0	0	1	0	1	0	0	0	0	0	2
RPS11	0	0	0	0	0	1	0	1	0	0	0	0	0	2
RPS14	0	0	0	0	0	1	0	1	0	0	0	0	0	2
SFN	0	0	0	0	0	1	1	0	0	0	0	0	0	2
SH3GL1	0	0	0	0	0	1	0	0	0	1	0	0	0	2
SIRT1	0	0	1	0	0	0	1	0	0	0	0	0	0	2
SNCA	0	0	0	0	0	1	1	0	0	0	0	0	0	2
SQSTM1	0	0	0	0	0	1	1	0	0	0	0	0	0	2
STUB1	0	0	0	0	0	1	1	0	0	0	0	0	0	2
TUBB	0	0	0	0	0	1	0	1	0	0	0	0	0	2
TUBB4B	0	0	0	0	0	1	0	1	0	0	0	0	0	2
TUFM	0	0	0	0	0	1	0	1	0	0	0	0	0	2
YWHAE	0	0	0	0	0	1	1	0	0	0	0	0	0	2
YWHAG	0	0	0	0	0	1	1	0	0	0	0	0	0	2
YWHAH	0	0	0	0	0	1	1	0	0	0	0	0	0	2
YWHAQ	0	0	0	0	0	1	1	0	0	0	0	0	0	2
YWHAZ	0	0	0	0	0	1	1	0	0	0	0	0	0	2
