## Supplementary Table 9 for "Protein network analysis links the NSL complex to Parkinson’s disease and mitochondrial biology"

### Sheet: Supplementary Table 9
Key : removed terms	term_id	source	term_name	adjusted_p_value	negative_log10_of_adjusted_p_value	term_size	query_size	intersection_size	effective_domain_size	intersections: Entrez_ID	Semantic.Class	Functional.Block
general terms	GO:0051621	GO:BP	regulation of norepinephrine uptake	0.0263886	1.57858	2	65	2	18123	606622	transport - synaptic	transport
term size >100	GO:1902823	GO:BP	negative regulation of late endosome to lysosome transport	0.0263886	1.57858	2	65	2	18123	12089255737	transport - intracellular - endocytosis	transport
	GO:1903336	GO:BP	negative regulation of vacuolar transport	0.0263886	1.57858	2	65	2	18123	12089255737	negative regulation of vacuolar transport	transport
	GO:0061684	GO:BP	chaperone-mediated autophagy	0.000553	3.25717	16	65	4	18123	1.91733e+16	waste disposal - autophagy	waste disposal
	GO:0046827	GO:BP	positive regulation of protein export from nucleus	1.18e-05	4.92729	19	65	5	18123	2.93256e+19	transport- protein localisation - nucleus	transport- protein localisation
	GO:1900739	GO:BP	regulation of protein insertion into mitochondrial membrane involved in apoptotic signaling pathway	5.42e-11	10.266	26	65	8	18123	2.81072e+32	cell death - mitochondria	cell death
	GO:1900740	GO:BP	positive regulation of protein insertion into mitochondrial membrane involved in apoptotic signaling pathway	5.42e-11	10.266	26	65	8	18123	2.81072e+32	cell death - mitochondria	cell death
	GO:0001844	GO:BP	protein insertion into mitochondrial membrane involved in apoptotic signaling pathway	2.01e-10	9.69722	30	65	8	18123	2.81072e+32	cell death - mitochondria	cell death
	GO:0046825	GO:BP	regulation of protein export from nucleus	0.000232	3.63422	33	65	5	18123	2.93256e+19	transport- protein localisation - nucleus	transport- protein localisation
	GO:1901030	GO:BP	positive regulation of mitochondrial outer membrane permeabilization involved in apoptotic signaling pathway	1e-11	10.9989	36	65	9	18123	2.93228e+36	cell death - mitochondria	cell death
	GO:0098815	GO:BP	modulation of excitatory postsynaptic potential	0.0418815	1.37798	45	65	4	18123	3.51105e+17	response to stimulus - signalling - synaptic	response to stimulus - signalling
	GO:0071364	GO:BP	cellular response to epidermal growth factor stimulus	0.0457471	1.33964	46	65	4	18123	2071045819564600	response to stimulus - signalling - EGF	response to stimulus - signaling
	GO:1901028	GO:BP	regulation of mitochondrial outer membrane permeabilization involved in apoptotic signaling pathway	1.14e-10	9.94271	46	65	9	18123	2.93228e+36	cell death - mitochondria	cell death
	GO:0021762	GO:BP	substantia nigra development	0.00144357	2.84056	47	65	5	18123	6.08058e+17	development - brain	development
	GO:0051204	GO:BP	protein insertion into mitochondrial membrane	2.11e-10	9.67571	49	65	9	18123	3.30828e+36	transport- protein localisation - mitochondria	transport- protein localisation
	GO:0090311	GO:BP	regulation of protein deacetylation	0.00178467	2.74844	49	65	5	18123	1.20892e+21	protein metabolism - modification - acetylation	protein metabolism
	GO:0090151	GO:BP	establishment of protein localization to mitochondrial membrane	5.39e-10	9.26872	54	65	9	18123	3.30828e+36	transport- protein localisation - mitochondria	transport- protein localisation
	GO:0097345	GO:BP	mitochondrial outer membrane permeabilization	9.04e-10	9.04403	57	65	9	18123	2.93228e+36	intracellular organisation - organelle - mitochondria	intracellular organisation
	GO:1903749	GO:BP	positive regulation of establishment of protein localization to mitochondrion	6.08e-08	7.21609	58	65	8	18123	2.81072e+32	transport- protein localisation - mitochondria	transport- protein localisation
	GO:0006611	GO:BP	protein export from nucleus	0.000167	3.77821	61	65	6	18123	2.93233e+23	transport- protein localisation - nucleus	transport- protein localisation
	GO:1902110	GO:BP	positive regulation of mitochondrial membrane permeability involved in apoptotic process	2.34e-09	8.63121	63	65	9	18123	2.93228e+36	cell death - mitochondria	cell death
	GO:0046824	GO:BP	positive regulation of nucleocytoplasmic transport	0.000245	3.61058	65	65	6	18123	2.93233e+23	transport - intracellular - nuclear	transport
	GO:1902686	GO:BP	mitochondrial outer membrane permeabilization involved in programmed cell death	3.14e-09	8.50309	65	65	9	18123	2.93228e+36	cell death - mitochondria	cell death
	GO:0048857	GO:BP	neural nucleus development	0.00798093	2.09795	66	65	5	18123	6.08058e+17	development - neuronal	development
	GO:0035794	GO:BP	positive regulation of mitochondrial membrane permeability	4.18e-09	8.3792	67	65	9	18123	2.93228e+36	intracellular organisation - organelle - mitochondria	intracellular organisation
	GO:1902108	GO:BP	regulation of mitochondrial membrane permeability involved in apoptotic process	5.5e-09	8.25927	69	65	9	18123	2.93228e+36	cell death - mitochondria	cell death
	GO:1903747	GO:BP	regulation of establishment of protein localization to mitochondrion	1.6e-10	9.79497	72	65	10	18123	1.20892e+42	transport- protein localisation - mitochondria	transport- protein localisation
	GO:1905710	GO:BP	positive regulation of membrane permeability	8.2e-09	8.08628	72	65	9	18123	2.93228e+36	general	general
	GO:1900034	GO:BP	regulation of cellular response to heat	1.94e-08	7.71129	79	65	9	18123	9.53229e+36	response to stimulus	response to stimulus
	GO:0045913	GO:BP	positive regulation of carbohydrate metabolic process	0.000921	3.0357	81	65	6	18123	2.07351e+23	metabolism	metabolism
	GO:0046902	GO:BP	regulation of mitochondrial membrane permeability	3.07e-08	7.51281	83	65	9	18123	2.93228e+36	intracellular organisation - organelle - mitochondria	intracellular organisation
	GO:0016575	GO:BP	histone deacetylation	0.0262348	1.58112	84	65	5	18123	1.00131e+22	DNA metabolism-chromatin - histone acetylation	DNA metabolism
	GO:0032092	GO:BP	positive regulation of protein binding	0.0277978	1.55599	85	65	5	18123	3.51293e+21	general	general
	GO:0010822	GO:BP	positive regulation of mitochondrion organization	1.29e-09	8.88902	88	65	10	18123	2.93228e+41	intracellular organisation - organelle - mitochondria	intracellular organisation
	GO:0060218	GO:BP	hematopoietic stem cell differentiation	0.0347902	1.45854	89	65	5	18123	3.31384e+20	development - cell differentiation	development
	GO:0032436	GO:BP	positive regulation of proteasomal ubiquitin-dependent protein catabolic process	0.00196256	2.70718	92	65	6	18123	2.07145e+25	waste disposal - ubiquitin-proteasome	waste disposal
	GO:0030901	GO:BP	midbrain development	0.00209206	2.67943	93	65	6	18123	6.08051e+21	development - brain	development
	GO:0032091	GO:BP	negative regulation of protein binding	0.00209206	2.67943	93	65	6	18123	6.0208e+23	general	general
	GO:0106027	GO:BP	neuron projection organization	0.00209206	2.67943	93	65	6	18123	3.51105e+27	intracellular organisation - cytoskeleton - cell projections	intracellular organisation
	GO:0097711	GO:BP	ciliary basal body-plasma membrane docking	3.48e-06	5.45896	95	65	8	18123	1.45323e+35	intracellular organisation - cytoskeleton	intracellular organisation
	GO:0051205	GO:BP	protein insertion into membrane	8.47e-11	10.0721	97	65	11	18123	3.51196e+43	transport- protein localisation - membrane	transport- protein localisation
	GO:0090559	GO:BP	regulation of membrane permeability	1.41e-07	6.85087	98	65	9	18123	2.93228e+36	intracellular organisation - membrane	intracellular organisation
	GO:0071868	GO:BP	cellular response to monoamine stimulus	0.00360402	2.44321	102	65	6	18123	3.51293e+25
	GO:0071870	GO:BP	cellular response to catecholamine stimulus	0.00360402	2.44321	102	65	6	18123	3.51293e+25
	GO:0006476	GO:BP	protein deacetylation	0.000173	3.76321	103	65	7	18123	1.00131e+31
	GO:0060079	GO:BP	excitatory postsynaptic potential	0.000184	3.73417	104	65	7	18123	2.07351e+28
	GO:0071867	GO:BP	response to monoamine	0.00451513	2.34533	106	65	6	18123	3.51293e+25
	GO:0071869	GO:BP	response to catecholamine	0.00451513	2.34533	106	65	6	18123	3.51293e+25
	GO:0033138	GO:BP	positive regulation of peptidyl-serine phosphorylation	0.00531506	2.27449	109	65	6	18123	2.07351e+22
	GO:2000060	GO:BP	positive regulation of ubiquitin-dependent protein catabolic process	0.00531506	2.27449	109	65	6	18123	2.07145e+25
	GO:0099565	GO:BP	chemical synaptic transmission, postsynaptic	0.000272	3.56598	110	65	7	18123	2.07351e+28
	GO:0046822	GO:BP	regulation of nucleocytoplasmic transport	0.00590984	2.22842	111	65	6	18123	2.93233e+23
	GO:0035601	GO:BP	protein deacylation	0.000347	3.45924	114	65	7	18123	1.00131e+31
	GO:1901800	GO:BP	positive regulation of proteasomal protein catabolic process	0.000391	3.40737	116	65	7	18123	2.07953e+29
	GO:0034605	GO:BP	cellular response to heat	8.45e-10	9.07306	119	65	11	18123	9.53229e+45
	GO:0098732	GO:BP	macromolecule deacylation	0.000466	3.33135	119	65	7	18123	1.00131e+31
	GO:0018107	GO:BP	peptidyl-threonine phosphorylation	0.000494	3.30646	120	65	7	18123	2.07352e+25
	GO:0042177	GO:BP	negative regulation of protein catabolic process	0.0107259	1.96957	123	65	6	18123	5.49712e+25
	GO:0008637	GO:BP	apoptotic mitochondrial changes	4.59e-11	10.3378	126	65	12	18123	2.07293e+49
	GO:0018210	GO:BP	peptidyl-threonine modification	0.000809	3.09208	129	65	7	18123	2.07352e+25
	GO:1905477	GO:BP	positive regulation of protein localization to membrane	2.68e-09	8.57232	132	65	11	18123	2.07196e+43
	GO:0032434	GO:BP	regulation of proteasomal ubiquitin-dependent protein catabolic process	5.66e-05	4.24708	135	65	8	18123	2.07145e+34
	GO:1903052	GO:BP	positive regulation of proteolysis involved in cellular protein catabolic process	0.00110171	2.95793	135	65	7	18123	2.07953e+29
	GO:0060078	GO:BP	regulation of postsynaptic membrane potential	0.00155117	2.80934	142	65	7	18123	2.07351e+28
	GO:0072655	GO:BP	establishment of protein localization to mitochondrion	2.33e-10	9.633	144	65	12	18123	2.07331e+49
	GO:0035304	GO:BP	regulation of protein dephosphorylation	0.0017862	2.74807	145	65	7	18123	8.05293e+26
	GO:0033135	GO:BP	regulation of peptidyl-serine phosphorylation	0.0286961	1.54218	146	65	6	18123	2.07351e+22
	GO:0034763	GO:BP	negative regulation of transmembrane transport	0.0298339	1.52529	147	65	6	18123	2.07805e+21
	GO:0062013	GO:BP	positive regulation of small molecule metabolic process	0.0298339	1.52529	147	65	6	18123	2.07351e+23
	GO:0070585	GO:BP	protein localization to mitochondrion	3.24e-10	9.48925	148	65	12	18123	2.07331e+49
	GO:0070507	GO:BP	regulation of microtubule cytoskeleton organization	0.0334678	1.47537	150	65	6	18123	2.9321e+25
	GO:0009411	GO:BP	response to UV	0.0347556	1.45898	151	65	6	18123	2.07196e+24
	GO:0010675	GO:BP	regulation of cellular carbohydrate metabolic process	0.0374512	1.42653	153	65	6	18123	2.07293e+24
	GO:0090263	GO:BP	positive regulation of canonical Wnt signaling pathway	0.0374512	1.42653	153	65	6	18123	1.45319e+26
	GO:0031056	GO:BP	regulation of histone modification	0.0388609	1.41049	154	65	6	18123	1.20892e+26
	GO:2000377	GO:BP	regulation of reactive oxygen species metabolic process	0.0403132	1.39455	155	65	6	18123	2.07196e+23
	GO:0007006	GO:BP	mitochondrial membrane organization	2e-11	10.6998	156	65	13	18123	2.93233e+52
	GO:1903364	GO:BP	positive regulation of cellular protein catabolic process	0.000184	3.73629	157	65	8	18123	2.07953e+34
	GO:0010821	GO:BP	regulation of mitochondrion organization	1.93e-14	13.7149	158	65	15	18123	2.07293e+63
	GO:0009408	GO:BP	response to heat	7.68e-10	9.1145	159	65	12	18123	2.07953e+48
	GO:0034614	GO:BP	cellular response to reactive oxygen species	0.0465668	1.33192	159	65	6	18123	2.07196e+26
	GO:0051100	GO:BP	negative regulation of binding	0.0482463	1.31654	160	65	6	18123	6.0208e+23
	GO:0016241	GO:BP	regulation of macroautophagy	0.00360636	2.44293	161	65	7	18123	2.071e+31
	GO:2000058	GO:BP	regulation of ubiquitin-dependent protein catabolic process	1.57e-05	4.80491	166	65	9	18123	2.07145e+38
	GO:0140056	GO:BP	organelle localization by membrane tethering	0.000405	3.39201	174	65	8	18123	1.45323e+35
	GO:0051099	GO:BP	positive regulation of binding	0.00628267	2.20186	175	65	7	18123	3.51805e+28
	GO:0022406	GO:BP	membrane docking	0.000597	3.22423	183	65	8	18123	1.45323e+35
	GO:0090316	GO:BP	positive regulation of intracellular protein transport	1.01e-07	6.99413	184	65	11	18123	2.93233e+44
	GO:0048167	GO:BP	regulation of synaptic plasticity	0.000763	3.11729	189	65	8	18123	3.51105e+31
	GO:0061136	GO:BP	regulation of proteasomal protein catabolic process	2.72e-06	5.56555	189	65	10	18123	2.07953e+42
	GO:0050821	GO:BP	protein stabilization	0.0128298	1.89178	195	65	7	18123	9.53272e+28
	GO:0043393	GO:BP	regulation of protein binding	3.87e-06	5.41223	196	65	10	18123	6.02074e+39
	GO:0051054	GO:BP	positive regulation of DNA metabolic process	0.0156482	1.80553	201	65	7	18123	2.0772e+28
	GO:1905475	GO:BP	regulation of protein localization to membrane	1.4e-08	7.85246	203	65	12	18123	6.02072e+45
	GO:0010389	GO:BP	regulation of G2/M transition of mitotic cell cycle	5.7e-06	5.2441	204	65	10	18123	3.51145e+42
	GO:0006473	GO:BP	protein acetylation	0.0183736	1.73581	206	65	7	18123	2.93231e+31
	GO:0019722	GO:BP	calcium-mediated signaling	0.0183736	1.73581	206	65	7	18123	8.05196e+27
	GO:0050807	GO:BP	regulation of synapse organization	0.000131	3.88364	212	65	9	18123	3.51105e+40
	GO:1902749	GO:BP	regulation of cell cycle G2/M phase transition	4.88e-07	6.3113	213	65	11	18123	3.51145e+46
	GO:1901215	GO:BP	negative regulation of neuron death	0.0235484	1.62804	214	65	7	18123	2.07293e+30
	GO:0006109	GO:BP	regulation of carbohydrate metabolic process	0.00202674	2.6932	215	65	8	18123	2.07351e+31
	GO:0031396	GO:BP	regulation of protein ubiquitination	0.0250154	1.60179	216	65	7	18123	2.07953e+29
	GO:0035303	GO:BP	regulation of dephosphorylation	0.0257768	1.58877	217	65	7	18123	8.05293e+26
	GO:0043281	GO:BP	regulation of cysteine-type endopeptidase activity involved in apoptotic process	0.0257768	1.58877	217	65	7	18123	2.07414e+27
	GO:0017038	GO:BP	protein import	0.0273573	1.56293	219	65	7	18123	2.07333e+28
	GO:1902275	GO:BP	regulation of chromatin organization	0.0298781	1.52465	222	65	7	18123	1.20892e+30
	GO:0050803	GO:BP	regulation of synapse structure or activity	0.000202	3.69556	223	65	9	18123	3.51105e+40
	GO:1903050	GO:BP	regulation of proteolysis involved in cellular protein catabolic process	8.35e-07	6.07821	224	65	11	18123	2.07953e+46
	GO:0032388	GO:BP	positive regulation of intracellular transport	9.62e-07	6.01679	227	65	11	18123	2.93233e+44
	GO:0009266	GO:BP	response to temperature stimulus	5.77e-08	7.23852	229	65	12	18123	2.07953e+48
	GO:0046777	GO:BP	protein autophosphorylation	0.0419679	1.37708	234	65	7	18123	2.07805e+26
	GO:0072593	GO:BP	reactive oxygen species metabolic process	0.0419679	1.37708	234	65	7	18123	2.07196e+29
	GO:0045732	GO:BP	positive regulation of protein catabolic process	0.000364	3.43935	239	65	9	18123	2.07953e+39
	GO:1903320	GO:BP	regulation of protein modification by small protein conjugation or removal	0.00589313	2.22965	248	65	8	18123	2.07953e+34
	GO:0033157	GO:BP	regulation of intracellular protein transport	2.11e-07	6.676	256	65	12	18123	2.93233e+50
	GO:1903362	GO:BP	regulation of cellular protein catabolic process	2.31e-07	6.63692	258	65	12	18123	2.07953e+51
	GO:0000086	GO:BP	G2/M transition of mitotic cell cycle	2.76e-07	6.55973	262	65	12	18123	3.51805e+49
	GO:0044839	GO:BP	cell cycle G2/M phase transition	2.63e-08	7.5798	273	65	13	18123	3.51805e+53
	GO:0006839	GO:BP	mitochondrial transport	4.71e-08	7.32657	286	65	13	18123	2.07293e+54
	GO:0034504	GO:BP	protein localization to nucleus	0.000184	3.73553	294	65	10	18123	2.0755e+42
	GO:0022898	GO:BP	regulation of transmembrane transporter activity	0.0210825	1.67608	295	65	8	18123	6.03518e+26
	GO:0033044	GO:BP	regulation of chromosome organization	0.0232484	1.63361	299	65	8	18123	7.20323e+36
	GO:0031647	GO:BP	regulation of protein stability	3.06e-10	9.51379	302	65	15	18123	9.53272e+67
	GO:0060828	GO:BP	regulation of canonical Wnt signaling pathway	0.00258488	2.58756	302	65	9	18123	1.45215e+38
	GO:0034599	GO:BP	cellular response to oxidative stress	0.0274915	1.5608	306	65	8	18123	2.07196e+34
	GO:1903829	GO:BP	positive regulation of cellular protein localization	1.99e-11	10.7012	307	65	16	18123	2.0772e+64
	GO:0018105	GO:BP	peptidyl-serine phosphorylation	2.19e-06	5.65924	314	65	12	18123	2.07351e+47
	GO:0051348	GO:BP	negative regulation of transferase activity	2.88e-05	4.54112	314	65	11	18123	2.07953e+43
	GO:0032409	GO:BP	regulation of transporter activity	0.0354712	1.45012	317	65	8	18123	6.03518e+26
	GO:0009895	GO:BP	negative regulation of catabolic process	0.00461405	2.33592	324	65	9	18123	2.0755e+38
	GO:1901214	GO:BP	regulation of neuron death	0.00473218	2.32494	325	65	9	18123	2.07293e+38
	GO:0051222	GO:BP	positive regulation of protein transport	3.72e-06	5.42959	329	65	12	18123	1.95629e+48
	GO:0010506	GO:BP	regulation of autophagy	5.95e-05	4.22571	337	65	11	18123	2.07192e+47
	GO:0018209	GO:BP	peptidyl-serine modification	4.88e-06	5.31176	337	65	12	18123	2.07351e+47
	GO:1904951	GO:BP	positive regulation of establishment of protein localization	3.34e-08	7.47645	345	65	14	18123	7.20323e+57
	GO:0060070	GO:BP	canonical Wnt signaling pathway	0.00846601	2.07232	349	65	9	18123	1.45215e+38
	GO:0006913	GO:BP	nucleocytoplasmic transport	0.000997	3.00132	353	65	10	18123	2.07293e+40
	GO:0045861	GO:BP	negative regulation of proteolysis	9.04e-06	5.04386	356	65	12	18123	2.07351e+49
	GO:0051169	GO:BP	nuclear transport	0.00107714	2.96773	356	65	10	18123	2.07293e+40
	GO:0062197	GO:BP	cellular response to chemical stress	0.00994647	2.00233	356	65	9	18123	2.07196e+38
	GO:0051098	GO:BP	regulation of binding	9.32e-07	6.03044	364	65	13	18123	6.02074e+50
	GO:0032386	GO:BP	regulation of intracellular transport	1.2e-05	4.92241	365	65	12	18123	2.93233e+50
	GO:0070997	GO:BP	neuron death	0.000134	3.8725	365	65	11	18123	2.07351e+45
	GO:0030111	GO:BP	regulation of Wnt signaling pathway	0.00195012	2.70994	380	65	10	18123	3.51145e+41
	GO:0045862	GO:BP	positive regulation of proteolysis	2.05e-05	4.68918	383	65	12	18123	2.07352e+49
	GO:0090150	GO:BP	establishment of protein localization to membrane	6.6e-10	9.18023	385	65	16	18123	3.51196e+64
	GO:0006402	GO:BP	mRNA catabolic process	0.00235464	2.62807	388	65	10	18123	2.07331e+38
	GO:0006605	GO:BP	protein targeting	0.000338	3.47129	400	65	11	18123	3.30833e+46
	GO:0042176	GO:BP	regulation of protein catabolic process	4.43e-12	11.3531	401	65	18	18123	2.07953e+77
	GO:1901653	GO:BP	cellular response to peptide	0.00370231	2.43153	408	65	10	18123	2.07351e+39
	GO:0042326	GO:BP	negative regulation of phosphorylation	0.0359962	1.44374	418	65	9	18123	2.07805e+36
	GO:0060271	GO:BP	cilium assembly	0.00459908	2.33733	418	65	10	18123	1.4531e+44
	GO:0001558	GO:BP	regulation of cell growth	0.00544743	2.26381	426	65	10	18123	2.07196e+40
	GO:0062012	GO:BP	regulation of small molecule metabolic process	0.0450102	1.34669	430	65	9	18123	2.07351e+35
	GO:0006401	GO:BP	RNA catabolic process	0.00604426	2.21866	431	65	10	18123	2.07331e+38
	GO:0050808	GO:BP	synapse organization	7.74e-05	4.11145	432	65	12	18123	6.03511e+51
	GO:0050804	GO:BP	modulation of chemical synaptic transmission	8.14e-05	4.08945	434	65	12	18123	3.51105e+49
	GO:0099177	GO:BP	regulation of trans-synaptic signaling	8.35e-05	4.07849	435	65	12	18123	3.51105e+49
	GO:0044782	GO:BP	cilium organization	0.00726304	2.13888	440	65	10	18123	1.4531e+44
	GO:0043161	GO:BP	proteasome-mediated ubiquitin-dependent protein catabolic process	0.000914	3.03907	442	65	11	18123	2.07145e+48
	GO:0042391	GO:BP	regulation of membrane potential	0.00011	3.9598	446	65	12	18123	2.07351e+47
	GO:1901990	GO:BP	regulation of mitotic cell cycle phase transition	1.21e-06	5.91793	453	65	14	18123	2.07351e+57
	GO:0043254	GO:BP	regulation of protein-containing complex assembly	0.0103555	1.98483	458	65	10	18123	1.04583e+43
	GO:0031331	GO:BP	positive regulation of cellular catabolic process	1.58e-05	4.80203	460	65	13	18123	2.07352e+55
	GO:0016570	GO:BP	histone modification	0.0134965	1.86978	472	65	10	18123	3.0541e+45
	GO:0016569	GO:BP	covalent chromatin modification	0.017433	1.75863	486	65	10	18123	3.0541e+45
	GO:0016049	GO:BP	cell growth	3.95e-05	4.40331	497	65	13	18123	2.07351e+52
	GO:0010498	GO:BP	proteasomal protein catabolic process	4.34e-05	4.36222	501	65	13	18123	2.07953e+56
	GO:0072594	GO:BP	establishment of protein localization to organelle	1.21e-13	12.9164	523	65	21	18123	2.0772e+88
	GO:0009896	GO:BP	positive regulation of catabolic process	8.41e-05	4.07502	530	65	13	18123	2.07352e+55
	GO:0016055	GO:BP	Wnt signaling pathway	0.00568786	2.24505	533	65	11	18123	3.51145e+46
	GO:0198738	GO:BP	cell-cell signaling by wnt	0.00589654	2.2294	535	65	11	18123	3.51145e+46
	GO:0045936	GO:BP	negative regulation of phosphate metabolic process	0.000915	3.03836	543	65	12	18123	2.07805e+48
	GO:1901987	GO:BP	regulation of cell cycle phase transition	1.26e-06	5.89906	543	65	15	18123	2.07351e+62
	GO:0010563	GO:BP	negative regulation of phosphorus metabolic process	0.000934	3.02987	544	65	12	18123	2.07805e+48
	GO:1903827	GO:BP	regulation of cellular protein localization	1.14e-10	9.94483	563	65	19	18123	6.02077e+76
	GO:0006914	GO:BP	autophagy	2.01e-05	4.69727	564	65	14	18123	2.07192e+60
	GO:0061919	GO:BP	process utilizing autophagic mechanism	2.01e-05	4.69727	564	65	14	18123	2.07192e+60
	GO:0007005	GO:BP	mitochondrion organization	5.73e-13	12.2421	565	65	21	18123	2.07293e+88
	GO:0051223	GO:BP	regulation of protein transport	2.3e-05	4.63919	570	65	14	18123	1.95629e+58
	GO:0010035	GO:BP	response to inorganic substance	0.00194033	2.71212	583	65	12	18123	2.07352e+47
	GO:0031400	GO:BP	negative regulation of protein modification process	3.67e-06	5.43574	587	65	15	18123	2.07953e+61
	GO:0044772	GO:BP	mitotic cell cycle phase transition	3.08e-09	8.51128	588	65	18	18123	2.07352e+72
	GO:0070201	GO:BP	regulation of establishment of protein localization	3.76e-09	8.42509	595	65	18	18123	7.20323e+76
	GO:0048667	GO:BP	cell morphogenesis involved in neuron differentiation	0.0195956	1.70784	607	65	11	18123	6.03511e+45
	GO:0097190	GO:BP	apoptotic signaling pathway	5.27e-05	4.27787	609	65	14	18123	2.07293e+59
	GO:0033674	GO:BP	positive regulation of kinase activity	0.0205248	1.68772	610	65	11	18123	2.07805e+44
	GO:0007346	GO:BP	regulation of mitotic cell cycle	6.67e-08	7.17558	612	65	17	18123	2.07351e+70
	GO:0034762	GO:BP	regulation of transmembrane transport	0.0239058	1.6215	620	65	11	18123	6.02074e+38
	GO:0071407	GO:BP	cellular response to organic cyclic compound	8.4e-06	5.07554	624	65	15	18123	6.02074e+60
	GO:0043068	GO:BP	positive regulation of programmed cell death	0.0269506	1.56943	628	65	11	18123	2.07192e+46
	GO:0010638	GO:BP	positive regulation of organelle organization	8.42e-10	9.07493	630	65	19	18123	1.04587e+84
	GO:1905114	GO:BP	cell surface receptor signaling pathway involved in cell-cell signaling	1.16e-05	4.93637	639	65	15	18123	2.07351e+62
	GO:0051640	GO:BP	organelle localization	0.001	3.00011	657	65	13	18123	1.4531e+58
	GO:0000226	GO:BP	microtubule cytoskeleton organization	0.00738124	2.13187	663	65	12	18123	1.45329e+54
	GO:0006511	GO:BP	ubiquitin-dependent protein catabolic process	1.9e-05	4.72128	663	65	15	18123	2.07145e+65
	GO:1901361	GO:BP	organic cyclic compound catabolic process	0.0452241	1.34463	664	65	11	18123	2.07331e+42
	GO:0019941	GO:BP	modification-dependent protein catabolic process	2.19e-05	4.66023	670	65	15	18123	2.07145e+65
	GO:0048812	GO:BP	neuron projection morphogenesis	0.00822091	2.08508	670	65	12	18123	6.03511e+49
	GO:0071417	GO:BP	cellular response to organonitrogen compound	0.000176	3.75493	671	65	14	18123	6.02074e+56
	GO:0043632	GO:BP	modification-dependent macromolecule catabolic process	2.72e-05	4.56575	681	65	15	18123	2.07145e+65
	GO:0044770	GO:BP	cell cycle phase transition	3.32e-09	8.47875	681	65	19	18123	2.07352e+77
	GO:0120039	GO:BP	plasma membrane bounded cell projection morphogenesis	0.0101572	1.99323	684	65	12	18123	6.03511e+49
	GO:0048858	GO:BP	cell projection morphogenesis	0.0107796	1.9674	688	65	12	18123	6.03511e+49
	GO:0051347	GO:BP	positive regulation of transferase activity	0.00173735	2.76011	690	65	13	18123	2.07805e+53
	GO:0010942	GO:BP	positive regulation of cell death	0.00176582	2.75305	691	65	13	18123	2.07192e+54
	GO:0072657	GO:BP	protein localization to membrane	5.12e-09	8.29099	698	65	19	18123	6.02074e+73
	GO:0032990	GO:BP	cell part morphogenesis	0.0138167	1.8596	705	65	12	18123	6.03511e+49
	GO:0007268	GO:BP	chemical synaptic transmission	0.00037	3.43156	713	65	14	18123	2.07351e+56
	GO:0098916	GO:BP	anterograde trans-synaptic signaling	0.00037	3.43156	713	65	14	18123	2.07351e+56
	GO:0099537	GO:BP	trans-synaptic signaling	0.000424	3.3725	721	65	14	18123	2.07351e+56
	GO:0034330	GO:BP	cell junction organization	0.00311412	2.50666	727	65	13	18123	6.03511e+55
	GO:0080135	GO:BP	regulation of cellular response to stress	1.04e-07	6.98348	727	65	18	18123	2.07352e+74
	GO:1901699	GO:BP	cellular response to nitrogen compound	0.000477	3.32144	728	65	14	18123	6.02074e+56
	GO:0071363	GO:BP	cellular response to growth factor stimulus	0.0228385	1.64133	741	65	12	18123	2.07351e+48
	GO:0099536	GO:BP	synaptic signaling	0.000652	3.18573	747	65	14	18123	2.07351e+56
	GO:0030162	GO:BP	regulation of proteolysis	1.52e-11	10.8172	756	65	22	18123	2.07352e+92
	GO:0051129	GO:BP	negative regulation of cellular component organization	0.0294258	1.53127	760	65	12	18123	2.07293e+52
	GO:0051603	GO:BP	proteolysis involved in cellular protein catabolic process	1.89e-06	5.72339	760	65	17	18123	2.07953e+73
	GO:0070848	GO:BP	response to growth factor	0.00579435	2.23699	769	65	13	18123	2.07351e+53
	GO:0007420	GO:BP	brain development	0.00604765	2.21841	772	65	13	18123	6.03511e+51
	GO:0051668	GO:BP	localization within membrane	3.16e-08	7.50032	775	65	19	18123	6.02074e+73
	GO:0032989	GO:BP	cellular component morphogenesis	0.0471712	1.32632	797	65	12	18123	6.03511e+49
	GO:0045859	GO:BP	regulation of protein kinase activity	0.0100882	1.99619	809	65	13	18123	6.02074e+49
	GO:0010564	GO:BP	regulation of cell cycle process	5.44e-06	5.26417	815	65	17	18123	2.07352e+70
	GO:0060322	GO:BP	head development	0.0110781	1.95554	816	65	13	18123	6.03511e+51
	GO:0044257	GO:BP	cellular protein catabolic process	7.62e-07	6.11783	822	65	18	18123	2.07953e+78
	GO:0019221	GO:BP	cytokine-mediated signaling pathway	0.00211396	2.6749	824	65	14	18123	2.0719e+54
	GO:0006325	GO:BP	chromatin organization	0.0149656	1.8249	839	65	13	18123	6.05497e+56
	GO:0043086	GO:BP	negative regulation of catalytic activity	8.72e-06	5.05939	841	65	17	18123	2.07352e+70
	GO:0001934	GO:BP	positive regulation of protein phosphorylation	0.00288808	2.53939	846	65	14	18123	2.07352e+56
	GO:0060341	GO:BP	regulation of cellular localization	1.7e-10	9.76864	851	65	22	18123	6.02078e+86
	GO:0016071	GO:BP	mRNA metabolic process	0.00459047	2.33814	880	65	14	18123	2.07351e+54
	GO:0032880	GO:BP	regulation of protein localization	6.68e-09	8.17498	912	65	21	18123	6.02077e+85
	GO:0031329	GO:BP	regulation of cellular catabolic process	5.16e-13	12.2871	913	65	25	18123	2.07352e+105
	GO:0043549	GO:BP	regulation of kinase activity	0.00136047	2.86631	920	65	15	18123	6.02074e+57
	GO:0070925	GO:BP	organelle assembly	0.00780322	2.10773	921	65	14	18123	1.4531e+62
	GO:0007017	GO:BP	microtubule-based process	0.00841269	2.07506	927	65	14	18123	3.51145e+61
	GO:0042327	GO:BP	positive regulation of phosphorylation	3.76e-05	4.42435	928	65	17	18123	2.07352e+68
	GO:0043066	GO:BP	negative regulation of apoptotic process	0.000249	3.60417	928	65	16	18123	2.07196e+67
	GO:0051050	GO:BP	positive regulation of transport	1.03e-06	5.98576	951	65	19	18123	6.02078e+75
	GO:0043069	GO:BP	negative regulation of programmed cell death	0.000352	3.45296	952	65	16	18123	2.07196e+67
	GO:1903047	GO:BP	mitotic cell cycle process	8.42e-06	5.07488	956	65	18	18123	2.07352e+72
	GO:0033365	GO:BP	protein localization to organelle	1.57e-14	13.8053	974	65	27	18123	2.07352e+114
	GO:0030163	GO:BP	protein catabolic process	3.21e-10	9.49283	983	65	23	18123	2.07953e+99
	GO:0044087	GO:BP	regulation of cellular component biogenesis	0.00345574	2.46146	991	65	15	18123	3.51105e+65
	GO:0006886	GO:BP	intracellular protein transport	3.92e-09	8.40636	995	65	22	18123	2.07293e+91
	GO:0010562	GO:BP	positive regulation of phosphorus metabolic process	0.000117	3.93087	1003	65	17	18123	2.07352e+68
	GO:0045937	GO:BP	positive regulation of phosphate metabolic process	0.000117	3.93087	1003	65	17	18123	2.07352e+68
	GO:0014070	GO:BP	response to organic cyclic compound	0.000724	3.14054	1004	65	16	18123	6.02074e+64
	GO:0016032	GO:BP	viral process	0.000132	3.88085	1011	65	17	18123	1.95629e+70
	GO:0061024	GO:BP	membrane organization	5.13e-08	7.28953	1016	65	21	18123	6.02074e+81
	GO:0031175	GO:BP	neuron projection development	0.0253922	1.5953	1021	65	14	18123	6.02074e+57
	GO:0051338	GO:BP	regulation of transferase activity	7.39e-08	7.13117	1036	65	21	18123	6.02074e+82
	GO:0060548	GO:BP	negative regulation of cell death	0.000218	3.66147	1047	65	17	18123	2.07196e+72
	GO:0007417	GO:BP	central nervous system development	5.54e-06	5.25627	1052	65	19	18123	6.02074e+74
	GO:0009894	GO:BP	regulation of catabolic process	2.15e-13	12.6666	1081	65	27	18123	2.07352e+114
	GO:0031401	GO:BP	positive regulation of protein modification process	0.00201152	2.69648	1084	65	16	18123	2.07352e+66
	GO:0010243	GO:BP	response to organonitrogen compound	6.63e-05	4.17859	1092	65	18	18123	6.02074e+73
	GO:0000278	GO:BP	mitotic cell cycle	2.18e-07	6.66184	1098	65	21	18123	2.07352e+86
	GO:0051726	GO:BP	regulation of cell cycle	4.84e-09	8.3151	1120	65	23	18123	6.02074e+92
	GO:0032269	GO:BP	negative regulation of cellular protein metabolic process	4.43e-07	6.35407	1141	65	21	18123	2.07352e+86
	GO:0071345	GO:BP	cellular response to cytokine stimulus	0.0208223	1.68147	1148	65	15	18123	2.0719e+58
	GO:0048666	GO:BP	neuron development	0.0233385	1.63193	1159	65	15	18123	6.02074e+61
	GO:1901698	GO:BP	response to nitrogen compound	0.00021	3.67823	1178	65	18	18123	6.02074e+73
	GO:0051130	GO:BP	positive regulation of cellular component organization	1.29e-07	6.88982	1189	65	22	18123	3.51105e+96
	GO:0070647	GO:BP	protein modification by small protein conjugation or removal	0.00703344	2.15283	1193	65	16	18123	6.0208e+66
	GO:0010628	GO:BP	positive regulation of gene expression	0.0374233	1.42686	1206	65	15	18123	6.02074e+59
	GO:0051248	GO:BP	negative regulation of protein metabolic process	2.61e-08	7.58407	1216	65	23	18123	2.07352e+95
	GO:0033043	GO:BP	regulation of organelle organization	3.95e-09	8.40394	1228	65	24	18123	2.07105e+104
	GO:0044092	GO:BP	negative regulation of molecular function	3.18e-08	7.4974	1228	65	23	18123	6.02074e+92
	GO:1901701	GO:BP	cellular response to oxygen-containing compound	0.00229696	2.63885	1237	65	17	18123	6.02074e+69
	GO:0034097	GO:BP	response to cytokine	0.00242877	2.61461	1242	65	17	18123	2.07351e+65
	GO:0044265	GO:BP	cellular macromolecule catabolic process	6.13e-10	9.21252	1244	65	25	18123	2.07953e+106
	GO:0001932	GO:BP	regulation of protein phosphorylation	0.00253913	2.59531	1246	65	17	18123	6.02074e+66
	GO:0051336	GO:BP	regulation of hydrolase activity	0.00271324	2.56651	1252	65	17	18123	2.07352e+66
	GO:0009628	GO:BP	response to abiotic stimulus	0.000602	3.22063	1264	65	18	18123	2.07352e+71
	GO:0051276	GO:BP	chromosome organization	0.00330263	2.48114	1270	65	17	18123	6.05497e+73
	GO:0018193	GO:BP	peptidyl-amino acid modification	0.000189	3.72342	1309	65	19	18123	2.07352e+78
	GO:1901565	GO:BP	organonitrogen compound catabolic process	4.33e-08	7.36314	1375	65	24	18123	2.07953e+103
	GO:0022402	GO:BP	cell cycle process	8.79e-05	4.05578	1388	65	20	18123	2.07352e+82
	GO:0042325	GO:BP	regulation of phosphorylation	0.000127	3.89669	1419	65	20	18123	6.02074e+78
	GO:0030182	GO:BP	neuron differentiation	0.015974	1.79659	1427	65	17	18123	6.02074e+69
	GO:0071495	GO:BP	cellular response to endogenous stimulus	4.04e-05	4.39406	1467	65	21	18123	6.02074e+86
	GO:0010629	GO:BP	negative regulation of gene expression	0.000227	3.64413	1470	65	20	18123	2.07351e+81
	GO:0009057	GO:BP	macromolecule catabolic process	6.15e-12	11.2114	1479	65	29	18123	2.07953e+123
	GO:0032270	GO:BP	positive regulation of cellular protein metabolic process	9.02e-06	5.04462	1488	65	22	18123	2.07352e+91
	GO:0010648	GO:BP	negative regulation of cell communication	0.0305748	1.51464	1499	65	17	18123	2.07145e+72
	GO:0023057	GO:BP	negative regulation of signaling	0.0313849	1.50328	1502	65	17	18123	2.07145e+72
	GO:0042981	GO:BP	regulation of apoptotic process	0.00283126	2.54802	1560	65	19	18123	2.07192e+78
	GO:0048699	GO:BP	generation of neurons	0.00330085	2.48137	1576	65	19	18123	6.02074e+77
	GO:0051247	GO:BP	positive regulation of protein metabolic process	4.57e-06	5.34036	1577	65	23	18123	2.07352e+96
	GO:0120036	GO:BP	plasma membrane bounded cell projection organization	9.5e-07	6.02244	1596	65	24	18123	6.02074e+102
	GO:0043067	GO:BP	regulation of programmed cell death	0.000187	3.72782	1603	65	21	18123	2.07192e+88
	GO:0080134	GO:BP	regulation of response to stress	4.59e-05	4.33853	1626	65	22	18123	2.07352e+91
	GO:0030030	GO:BP	cell projection organization	1.57e-06	5.80358	1636	65	24	18123	6.02074e+102
	GO:0019220	GO:BP	regulation of phosphate metabolic process	1.65e-06	5.78205	1640	65	24	18123	6.02074e+94
	GO:0051174	GO:BP	regulation of phosphorus metabolic process	1.65e-06	5.78205	1640	65	24	18123	6.02074e+94
	GO:0006468	GO:BP	protein phosphorylation	0.000387	3.41198	1673	65	21	18123	6.02074e+81
	GO:0031399	GO:BP	regulation of protein modification process	1.81e-10	9.74137	1685	65	29	18123	6.02074e+117
	GO:0045595	GO:BP	regulation of cell differentiation	9.01e-05	4.0451	1688	65	22	18123	2.07351e+92
	GO:0022008	GO:BP	neurogenesis	0.00998342	2.00072	1698	65	19	18123	6.02074e+77
	GO:0046907	GO:BP	intracellular transport	2.45e-09	8.6101	1723	65	28	18123	2.07351e+116
	GO:0065003	GO:BP	protein-containing complex assembly	0.000132	3.88087	1724	65	22	18123	1.04587e+93
	GO:0009719	GO:BP	response to endogenous stimulus	0.000674	3.17121	1729	65	21	18123	6.02074e+86
	GO:0007267	GO:BP	cell-cell signaling	0.000714	3.14601	1735	65	21	18123	2.07351e+86
	GO:0010941	GO:BP	regulation of cell death	3e-05	4.52234	1740	65	23	18123	2.07192e+97
	GO:1901700	GO:BP	response to oxygen-containing compound	0.0152486	1.81677	1748	65	19	18123	6.02074e+77
	GO:0015031	GO:BP	protein transport	3.5e-05	4.45654	1754	65	23	18123	2.07196e+95
	GO:0051049	GO:BP	regulation of transport	1.64e-05	4.78567	1839	65	24	18123	6.02074e+94
	GO:0034613	GO:BP	cellular protein localization	3.79e-13	12.4212	1842	65	33	18123	6.02074e+137
	GO:0006508	GO:BP	proteolysis	9.31e-08	7.03124	1851	65	27	18123	6.02074e+110
	GO:0070727	GO:BP	cellular macromolecule localization	4.75e-13	12.3233	1856	65	33	18123	6.02074e+137
	GO:0045184	GO:BP	establishment of protein localization	1.71e-08	7.76794	1866	65	28	18123	2.07352e+117
	GO:0007049	GO:BP	cell cycle	1.73e-08	7.76233	1867	65	28	18123	6.02074e+114
	GO:0016310	GO:BP	phosphorylation	8.13e-05	4.09009	1996	65	24	18123	6.02074e+93
	GO:0006915	GO:BP	apoptotic process	5.35e-07	6.27201	1998	65	27	18123	2.07351e+111
	GO:0043933	GO:BP	protein-containing complex subunit organization	9.95e-05	4.00234	2017	65	24	18123	1.04587e+101
	GO:0033554	GO:BP	cellular response to stress	6.73e-05	4.1723	2142	65	25	18123	2.07352e+103
	GO:0012501	GO:BP	programmed cell death	1.45e-08	7.83933	2158	65	30	18123	2.07351e+125
	GO:0071705	GO:BP	nitrogen compound transport	2.77e-05	4.5576	2216	65	26	18123	6.02072e+105
	GO:1901575	GO:BP	organic substance catabolic process	2.94e-11	10.5315	2289	65	34	18123	2.07352e+142
	GO:0008219	GO:BP	cell death	1.26e-08	7.89829	2306	65	31	18123	2.07351e+129
	GO:0044248	GO:BP	cellular catabolic process	4.62e-09	8.33542	2381	65	32	18123	2.07352e+133
	GO:0051128	GO:BP	regulation of cellular component organization	3.97e-13	12.4012	2439	65	37	18123	2.07351e+159
	GO:0050790	GO:BP	regulation of catalytic activity	2e-06	5.69906	2452	65	29	18123	6.02074e+115
	GO:0007399	GO:BP	nervous system development	1.37e-05	4.86191	2484	65	28	18123	6.02074e+114
	GO:0032268	GO:BP	regulation of cellular protein metabolic process	1.15e-09	8.9388	2591	65	34	18123	6.02074e+138
	GO:0051172	GO:BP	negative regulation of nitrogen compound metabolic process	7.42e-06	5.12977	2592	65	29	18123	2.07352e+120
	GO:0050793	GO:BP	regulation of developmental process	0.0125745	1.90051	2621	65	24	18123	2.07351e+101
	GO:0071702	GO:BP	organic substance transport	0.000272	3.56581	2657	65	27	18123	6.02072e+110
	GO:0008104	GO:BP	protein localization	2.76e-09	8.55859	2670	65	34	18123	6.02074e+142
	GO:0051246	GO:BP	regulation of protein metabolic process	2.25e-11	10.6486	2759	65	37	18123	6.02074e+151
	GO:0051649	GO:BP	establishment of localization in cell	1.37e-09	8.86452	2778	65	35	18123	6.02074e+141
	GO:0009056	GO:BP	catabolic process	1.38e-09	8.85984	2779	65	35	18123	2.07352e+146
	GO:0031324	GO:BP	negative regulation of cellular metabolic process	0.000722	3.14153	2785	65	27	18123	2.07352e+111
	GO:0071310	GO:BP	cellular response to organic substance	1.14e-05	4.94494	2821	65	30	18123	6.02074e+121
	GO:0035556	GO:BP	intracellular signal transduction	0.00562064	2.25021	2886	65	26	18123	2.07352e+106
	GO:0032879	GO:BP	regulation of localization	2.31e-05	4.637	2906	65	30	18123	6.02074e+121
	GO:0006796	GO:BP	phosphate-containing compound metabolic process	0.00299288	2.52391	2987	65	27	18123	6.02074e+105
	GO:0006793	GO:BP	phosphorus metabolic process	0.00358259	2.4458	3014	65	27	18123	6.02074e+105
	GO:0022607	GO:BP	cellular component assembly	3.65e-08	7.43733	3104	65	35	18123	6.03511e+147
	GO:0051173	GO:BP	positive regulation of nitrogen compound metabolic process	3.36e-05	4.47419	3143	65	31	18123	2.07352e+131
	GO:0033036	GO:BP	macromolecule localization	5.51e-08	7.25895	3148	65	35	18123	6.02074e+147
	GO:0065009	GO:BP	regulation of molecular function	8.17e-08	7.08763	3191	65	35	18123	6.02074e+141
	GO:0007166	GO:BP	cell surface receptor signaling pathway	0.00104557	2.98065	3226	65	29	18123	6.02074e+119
	GO:0009966	GO:BP	regulation of signal transduction	0.000316	3.50053	3251	65	30	18123	2.07351e+127
	GO:0010605	GO:BP	negative regulation of macromolecule metabolic process	2.77e-08	7.55817	3262	65	36	18123	2.07352e+149
	GO:0031325	GO:BP	positive regulation of cellular metabolic process	3.45e-05	4.46223	3342	65	32	18123	2.07352e+135
	GO:0044085	GO:BP	cellular component biogenesis	7.8e-08	7.10773	3377	65	36	18123	6.03511e+151
	GO:0002376	GO:BP	immune system process	0.0457788	1.33934	3438	65	27	18123	6.02074e+111
	GO:0070887	GO:BP	cellular response to chemical stimulus	0.00115497	2.93743	3443	65	30	18123	6.02074e+121
	GO:0010033	GO:BP	response to organic substance	1.84e-05	4.73493	3457	65	33	18123	6.02074e+133
	GO:0009892	GO:BP	negative regulation of metabolic process	2.22e-07	6.65428	3498	65	36	18123	2.07352e+149
	GO:0051641	GO:BP	cellular localization	3.07e-11	10.5134	3519	65	41	18123	6.02074e+170
	GO:0010604	GO:BP	positive regulation of macromolecule metabolic process	9.37e-06	5.02815	3568	65	34	18123	6.02074e+141
	GO:0010646	GO:BP	regulation of cell communication	6.65e-05	4.17732	3634	65	33	18123	2.07351e+137
	GO:0023051	GO:BP	regulation of signaling	0.0013052	2.88432	3669	65	31	18123	2.07351e+131
	GO:0048513	GO:BP	animal organ development	0.0189069	1.72338	3701	65	29	18123	6.02074e+118
	GO:0009893	GO:BP	positive regulation of metabolic process	1.93e-05	4.71335	3873	65	35	18123	6.02074e+145
	GO:2000112	GO:BP	regulation of cellular macromolecule biosynthetic process	0.0492268	1.3078	4102	65	30	18123	2.07352e+123
	GO:0006464	GO:BP	cellular protein modification process	1.07e-06	5.96886	4108	65	38	18123	6.02074e+155
	GO:0036211	GO:BP	protein modification process	1.07e-06	5.96886	4108	65	38	18123	6.02074e+155
	GO:0065008	GO:BP	regulation of biological quality	4.24e-08	7.37272	4116	65	40	18123	6.02074e+165
	GO:0010556	GO:BP	regulation of macromolecule biosynthetic process	0.0186431	1.72948	4134	65	31	18123	2.07352e+129
	GO:0006996	GO:BP	organelle organization	4.42e-12	11.355	4136	65	45	18123	###############################################################################################################################################################################################################################################################
	GO:0031326	GO:BP	regulation of cellular biosynthetic process	0.0447429	1.34928	4307	65	31	18123	2.07352e+128
	GO:0006950	GO:BP	response to stress	0.0479105	1.31957	4321	65	31	18123	6.02074e+129
	GO:0043412	GO:BP	macromolecule modification	5.87e-06	5.23116	4345	65	38	18123	6.02074e+155
	GO:0009889	GO:BP	regulation of biosynthetic process	0.0202529	1.69351	4374	65	32	18123	2.07352e+134
	GO:0048583	GO:BP	regulation of response to stimulus	0.000639	3.19438	4416	65	35	18123	6.02074e+144
	GO:0042221	GO:BP	response to chemical	0.000502	3.299	4829	65	37	18123	6.02074e+149
	GO:0048731	GO:BP	system development	0.0021446	2.66865	5095	65	37	18123	6.02074e+152
	GO:0009059	GO:BP	macromolecule biosynthetic process	0.0288093	1.54047	5145	65	35	18123	2.07352e+145
	GO:0048523	GO:BP	negative regulation of cellular process	5.56e-05	4.25524	5153	65	40	18123	2.07352e+166
	GO:0006810	GO:BP	transport	1.91e-05	4.71859	5214	65	41	18123	6.02074e+168
	GO:0010468	GO:BP	regulation of gene expression	0.000318	3.49715	5218	65	39	18123	6.02074e+159
	GO:0090304	GO:BP	nucleic acid metabolic process	0.0141775	1.8484	5234	65	36	18123	2.07352e+148
	GO:0044267	GO:BP	cellular protein metabolic process	2.82e-07	6.54991	5280	65	44	18123	6.02074e+180
	GO:0051234	GO:BP	establishment of localization	1.1e-05	4.9587	5364	65	42	18123	6.02074e+174
	GO:0007275	GO:BP	multicellular organism development	0.0111004	1.95466	5670	65	38	18123	6.02074e+157
	GO:0006139	GO:BP	nucleobase-containing compound metabolic process	0.0488661	1.31099	5752	65	37	18123	2.07352e+154
	GO:0048519	GO:BP	negative regulation of biological process	1.11e-05	4.95348	5861	65	44	18123	2.07352e+183
	GO:0048522	GO:BP	positive regulation of cellular process	2.45e-06	5.61038	5863	65	45	18123	2.07352e+189
	GO:0051171	GO:BP	regulation of nitrogen compound metabolic process	3.15e-09	8.50104	5886	65	49	18123	###############################################################################################################################################################################################################################################################
	GO:0019538	GO:BP	protein metabolic process	6.8e-07	6.1677	5912	65	46	18123	6.02074e+189
	GO:0080090	GO:BP	regulation of primary metabolic process	1.14e-08	7.94212	6071	65	49	18123	###############################################################################################################################################################################################################################################################
	GO:0010467	GO:BP	gene expression	0.00106456	2.97283	6192	65	42	18123	6.02074e+172
	GO:0031323	GO:BP	regulation of cellular metabolic process	5.57e-08	7.25445	6309	65	49	18123	###############################################################################################################################################################################################################################################################
	GO:0007165	GO:BP	signal transduction	0.0364506	1.4383	6447	65	40	18123	6.02074e+165
	GO:0048518	GO:BP	positive regulation of biological process	1.9e-05	4.72081	6474	65	46	18123	6.02074e+191
	GO:0060255	GO:BP	regulation of macromolecule metabolic process	1.19e-08	7.92614	6622	65	51	18123	60,207,351,9532,54971,805,7203,22948,1452,1453,1896,1917,1956,2130,2932,3054,10013,3326,3312,83737,120892,4137,4609,5520,5566,5708,9349,6152,6205,6208,2810,23411,6622,8878,10273,7157,11091,7529,7531,7532,7533,10971,7534,1822,817,57805,1475,1540,5521,7343,55737
	GO:0016043	GO:BP	cellular component organization	3.26e-10	9.4864	6661	65	53	18123	60,207,351,10458,54971,7203,22948,1452,1453,1956,2932,3054,10013,3326,3308,3312,3313,83737,120892,22919,4137,4609,5520,5566,5708,9349,6152,6208,2810,6455,23411,6622,8878,10273,7157,7846,203068,10381,10383,11091,7529,7531,7532,7533,10971,7534,817,57805,1540,9739,112869,7343,55737
	GO:0071840	GO:BP	cellular component organization or biogenesis	1.46e-09	8.83621	6880	65	53	18123	60,207,351,10458,54971,7203,22948,1452,1453,1956,2932,3054,10013,3326,3308,3312,3313,83737,120892,22919,4137,4609,5520,5566,5708,9349,6152,6208,2810,6455,23411,6622,8878,10273,7157,7846,203068,10381,10383,11091,7529,7531,7532,7533,10971,7534,817,57805,1540,9739,112869,7343,55737
	GO:1901564	GO:BP	organonitrogen compound metabolic process	4.51e-05	4.34559	6904	65	47	18123	###############################################################################################################################################################################################################################################################
	GO:0051179	GO:BP	localization	0.00300892	2.52159	6938	65	44	18123	6.02074e+184
	GO:0019222	GO:BP	regulation of metabolic process	3.7e-07	6.43229	7175	65	51	18123	60,207,351,9532,54971,805,7203,22948,1452,1453,1896,1917,1956,2130,2932,3054,10013,3326,3312,83737,120892,4137,4609,5520,5566,5708,9349,6152,6205,6208,2810,23411,6622,8878,10273,7157,11091,7529,7531,7532,7533,10971,7534,1822,817,57805,1475,1540,5521,7343,55737
	GO:0044260	GO:BP	cellular macromolecule metabolic process	2.43e-06	5.61448	8430	65	54	18123	60,207,351,9532,54971,805,7203,22948,1452,1453,1896,1917,1956,2130,2932,3054,10013,3326,3312,83737,120892,4137,4609,5520,5566,5708,9349,6152,6205,6208,2810,23411,6622,8878,10273,7157,7284,11091,7529,7531,7532,7533,10971,7534,1822,817,57805,1475,1540,5521,9739,112869,7343,55737
	GO:0043170	GO:BP	macromolecule metabolic process	0.0022591	2.64607	9867	65	54	18123	60,207,351,9532,54971,805,7203,22948,1452,1453,1896,1917,1956,2130,2932,3054,10013,3326,3312,83737,120892,4137,4609,5520,5566,5708,9349,6152,6205,6208,2810,23411,6622,8878,10273,7157,7284,11091,7529,7531,7532,7533,10971,7534,1822,817,57805,1475,1540,5521,9739,112869,7343,55737
	GO:0006807	GO:BP	nitrogen compound metabolic process	0.00176269	2.75382	10148	65	55	18123	60,207,351,9532,54971,805,7203,22948,1452,1453,1892,1896,1917,1956,2130,2932,3054,10013,3326,3312,83737,120892,4137,4609,5520,5566,5708,9349,6152,6205,6208,2810,23411,6622,8878,10273,7157,7284,11091,7529,7531,7532,7533,10971,7534,1822,817,57805,1475,1540,5521,9739,112869,7343,55737
	GO:0044238	GO:BP	primary metabolic process	0.0132023	1.87935	10642	65	55	18123	60,207,351,9532,54971,805,7203,22948,1452,1453,1892,1896,1917,1956,2130,2932,3054,10013,3326,3312,83737,120892,4137,4609,5520,5566,5708,9349,6152,6205,6208,2810,23411,6622,8878,10273,7157,7284,11091,7529,7531,7532,7533,10971,7534,1822,817,57805,1475,1540,5521,9739,112869,7343,55737
	GO:0044237	GO:BP	cellular metabolic process	0.0107753	1.96757	10941	65	56	18123	60,207,351,9532,54971,805,7203,22948,1452,1453,1892,1896,1917,1956,2130,2932,3054,10013,3326,3312,3313,83737,120892,4137,4609,5520,5566,5708,9349,6152,6205,6208,2810,23411,6622,8878,10273,7157,7284,11091,7529,7531,7532,7533,10971,7534,1822,817,57805,1475,1540,5521,9739,112869,7343,55737
	GO:0050794	GO:BP	regulation of cellular process	0.00570025	2.24411	11517	65	58	18123	60,207,351,9532,10458,54971,805,7203,22948,1452,1453,1896,1917,1956,2130,2932,3054,10013,3326,3312,3313,83737,120892,22919,4137,4609,5520,5566,5708,9349,6208,2810,6455,23411,6622,8878,10273,7157,7846,203068,10381,10383,11091,7529,7531,7532,7533,10971,7534,1822,817,57805,1475,1540,5521,9739,7343,55737
	GO:0050789	GO:BP	regulation of biological process	0.00261209	2.58301	12122	65	60	18123	60,207,351,9532,10458,54971,805,7203,22948,1452,1453,1896,1917,1956,2130,2932,3054,10013,3326,3312,3313,83737,120892,22919,4137,4609,5520,5566,5708,9349,6152,6205,6208,2810,6455,23411,6622,8878,10273,7157,7846,203068,10381,10383,11091,7529,7531,7532,7533,10971,7534,1822,817,57805,1475,1540,5521,9739,7343,55737
	GO:0065007	GO:BP	biological regulation	0.0394868	1.40355	12802	65	60	18123	60,207,351,9532,10458,54971,805,7203,22948,1452,1453,1896,1917,1956,2130,2932,3054,10013,3326,3312,3313,83737,120892,22919,4137,4609,5520,5566,5708,9349,6152,6205,6208,2810,6455,23411,6622,8878,10273,7157,7846,203068,10381,10383,11091,7529,7531,7532,7533,10971,7534,1822,817,57805,1475,1540,5521,9739,7343,55737
